# Urban planning leaves an audible legacy in a megacity’s bird soundscape

**DOI:** 10.64898/2026.10.18.759919

**Authors:** Yuhao Chen, Zezhou Hao, Chengyun Zhang, Zongying Li, Lyubing Zhang, Zihao Chen, Wenqiang Fang, Wei Liang, Ting Zhou, Yang Liu

## Abstract

Cities are planned for people, yet planning also determines where wildlife persists and where residents hear it. How can this acoustic footprint guide planning and monitoring? We combined AI-powered passive acoustic monitoring at 31 stations with detection-corrected models and spatial validation to map Asian Koel activity across Shenzhen. Koel acoustic opportunity declined with tree and built cover and increased with starling and myna opportunity; host information improved prediction at unmonitored sites. Weekly opportunity expanded in spring and varied across the city; sampled-minute exposure concentrated around dawn. Supported predictions intersected planning-sensitive places, while 51.5% of the city grid remained a monitoring gap. We translated these boundaries into monitoring priorities for underrepresented environments and uncertain spring predictions. This reproducible workflow reveals the acoustic imprint of the present-day urban landscape and connects ecological diagnosis, prediction boundaries and adaptive monitoring to inform urban coexistence.
