## Supplementary Data 1. Monitoring stations and survey coverage for "Urban planning leaves an audible legacy in a megacity’s bird soundscape"

### Sheet: Table S1
Table S1. Monitoring-station coordinates, acoustic sampling coverage, Asian Koel detections and fixed whole-site spatial-validation folds.
Station	Longitude (°E)	Latitude (°N)	First effort-confirmed survey	Last effort-confirmed survey	Effort-confirmed days	Sampled-minute opportunities	Koel-positive days	Represented station-weeks	Whole-site spatial-validation fold
BJS	114.072	22.5613	2024-04-09	2025-08-12	383	53653	151	58	3
DP1	114.566	22.5439	2024-09-26	2025-08-11	264	36875	4	40	5
DP1_old	114.463	22.5869	2024-04-10	2024-07-22	104	14742	12	16	5
DP2	114.496	22.5909	2024-04-10	2025-08-11	393	55169	35	60	5
DP4	114.524	22.5301	2024-04-10	2025-08-04	398	56598	115	60	5
DSH	113.957	22.5582	2024-04-09	2025-08-12	421	59307	140	63	1
DY	114.203	22.6965	2024-04-10	2025-07-31	326	46055	93	49	4
FHS	113.846	22.6823	2024-04-09	2025-08-10	418	59136	111	62	2
FT	114.037	22.5124	2024-09-25	2025-08-12	265	37025	120	40	3
GL	114.039	22.6869	2024-04-09	2025-08-12	260	37114	101	39	2
HQ	113.956	22.7462	2024-05-04	2025-08-12	274	39160	78	42	2
JLS	114.385	22.7353	2024-04-10	2025-08-11	292	40544	32	45	5
LHS	114.06	22.555	2024-04-09	2025-08-12	420	59185	185	63	3
LT	113.886	22.8267	2024-04-09	2025-08-10	410	57722	96	61	2
MLS	114.309	22.6126	2024-04-19	2025-05-12	259	36856	23	40	4
PH	114.111	22.6807	2024-04-10	2025-08-12	380	53507	125	58	4
QLS	113.84	22.786	2024-04-09	2025-03-30	57	7662	21	10	2
SZT	114.264	22.6279	2024-04-10	2025-08-11	354	50285	36	54	4
SZW1	113.997	22.526	2024-03-31	2025-08-12	269	38398	235	42	3
SZW2	113.994	22.5242	2024-10-01	2025-01-20	106	13013	4	17	3
TLJ	114.272	22.6619	2024-04-19	2025-08-11	409	58524	39	62	4
TLS	113.973	22.5706	2024-04-09	2025-08-12	315	45098	64	47	1
TZS	113.851	22.5966	2024-04-09	2025-08-10	411	58381	166	61	1
WT	114.232	22.5684	2024-04-19	2025-06-30	377	52540	6	58	4
XH	114.173	22.5846	2024-04-19	2025-08-12	349	48861	160	53	4
XL	113.94	22.6155	2024-04-19	2025-08-12	422	59156	195	63	1
YHS	114.076	22.581	2024-04-19	2025-08-12	410	58599	70	61	3
YLW	113.894	22.5044	2024-04-09	2025-08-10	350	49431	126	52	1
YTS	113.979	22.6709	2024-04-19	2025-08-12	409	58351	108	62	2
YZL	114.356	22.7041	2024-04-10	2025-08-11	382	54513	20	58	5
ZS_SZ	113.911	22.5501	2025-03-06	2025-03-30	25	3445	11	4	1
Total					9912	1398905	2682	1500
Note. Dates and effort totals refer only to surveys entering the fitted response. Sampled-minute opportunities are the minute-indexed recording opportunities retained for analysis; they should not be interpreted as perfectly continuous 60-s recordings.
Coordinates are reported in WGS 84 decimal degrees; metric spatial calculations used EPSG:4547. All observations from a station were assigned to one fixed whole-site spatial-validation fold, which was reused throughout model and scale comparisons.
