## Supplementary Data 2. Recording effort and detection-history construction for "Urban planning leaves an audible legacy in a megacity’s bird soundscape"

### Sheet: Table S2
Table S2. Reconciliation of acoustic effort and the daily detection-history response.
Quantity	Definition	Value	Relationship to the fitted response
Monitoring locations	Distinct physical monitoring stations	31	Site dimension
Indexed sampling weeks	Observed weekly indices retained with their actual calendar dates	68	Week dimension; not assumed to be consecutive
Potential station-day cells	31 monitoring locations × 68 indexed weeks × 7 calendar days	14756	Complete response-array size
Effort-confirmed station-days	Days with usable audio entering the fitted response	9912	Positive or valid non-detection
Koel-positive station-days	Effort-confirmed days with at least one retained Asian Koel detection	2682	Daily detection = 1
Valid non-detection station-days	Effort-confirmed days without a retained Asian Koel detection	7230	Daily detection = 0
Missing station-day cells	Cells without usable recording effort	4844	Retained as missing, not absence
Represented station-weeks	Station-week combinations containing at least one effort-confirmed survey day	1500	Weekly analytical support
Sampled-minute opportunities	Minute-indexed recording opportunities entering the fitted response	1398905	Effort denominator
Koel-positive sampled minutes	Sampled minutes containing at least one retained Asian Koel detection	10127	Calling-density numerator
Retained zero-bird-event effort days	Effort-confirmed days with no detected bird event	350	Subset of valid non-detections
Arithmetic check	Koel-positive + valid non-detection + missing station-days	14756	Must equal potential station-day cells
Note. The response-array identity is 2,682 positive + 7,230 non-detection + 4,844 missing = 14,756 potential station-days. Zero-bird-event effort days are included within valid non-detections, not missing surveys.
The 68 indexed sampling weeks retain their actual calendar dates and are not assumed to be consecutive. The 42-day difference between week starts 20 January and 3 March 2025 is preserved rather than interpolated.
