## Supplementary Data 3. Acoustic-identification workflow for "Urban planning leaves an audible legacy in a megacity’s bird soundscape"

### Sheet: Table S3
Table S3. Acoustic-identification workflow, model-development data, shared validation evidence and filtering rules used to construct the Asian Koel response.
Stage	Input and purpose	Model and training design	Shared validation evidence	Filtering rule and output	Interpretation boundary
1. Urban sound-event detection	Each 1-min recording was downsampled to 32 kHz, divided into six 10-s segments, and screened for candidate bird events among nine urban sound classes.	ATST-Frame representations and an EACRNN classifier were trained with a two-stage Mean Teacher strategy using 5,000 synthetic strongly labelled clips, 6,249 weakly labelled field clips and 30,000 unlabelled field clips. Evaluation used 1,000 manually strong-labelled clips.	PSDS1 = 67.64% and PSDS2 = 91.05%. On an additional Guangdong bird set containing 2,877 clips from 579 species, macro-recall was 75.85% and micro-recall was 75.91%.	Candidate bird-event class and temporal bounds. Events proceeded only when event-detection confidence was ≥0.5.	Metrics evaluate the shared multi-class event detector; they are not Asian Koel-specific sensitivity or specificity.
2. Spectrogram localization	Candidate bird segments were converted to short-time Fourier-transform spectrograms to localize vocal signals in time and frequency.	The YOLOv8n-based localization model used a 2,048-sample window and 512-sample hop. Development data comprised 4,162 labelled spectrograms from 177 species (3,329 training; 833 validation); position-attention and depthwise-convolution refinements were evaluated within the development study.	The retained development architecture achieved mAP50 = 67.3% on the general bird-spectrogram validation set. A separate six-species application assessment reported mAP50 = 83.2%.	Onset, offset, minimum frequency and maximum frequency of each candidate bird vocalization.	Localization metrics concern shared bird-event datasets and are not Asian Koel-specific localization accuracy.
3. Species classification	Localized bird events were assigned species identities using a classifier adapted to the regional avifauna.	A BirdNET v2.4-derived classifier was adapted through transfer learning and 40 rounds of semi-supervised local refinement. The regional training corpus contained 67,970 strongly labelled 3-s clips from 579 Guangdong bird species.	On a balanced local test of 2,000 clips from 50 species, top-1 accuracy was 75.75% without confidence filtering and 89.0% among the 1,572 predictions retained at confidence ≥0.5.	Candidate species identity and classification confidence. Records proceeded only when species confidence was ≥0.5.	The reported accuracy is shared multi-species performance; it is not an Asian Koel-specific error rate.
4. Analytical response construction	Outputs from the three stages were reconciled to form daily Asian Koel detection histories and counts of Koel-positive sampled minutes.	The analysis filter required both event-detection and species-identification confidence ≥0.5, followed by taxonomic reconciliation against regional checklist evidence and a curated dictionary.	Both thresholds were verified in the analysis-ready records. Eudynamys scolopaceus was retained as a direct valid taxonomic match.	For each effort-confirmed day: binary detection indicated ≥1 retained Koel-positive minute; the count response was the number of retained Koel-positive sampled minutes. Effort-confirmed days without a retained Koel record were non-detections.	This rule defines the analytical response; it does not constitute independent Asian Koel-specific validation or guarantee error-free classification.
Note. PSDS denotes polyphonic sound-detection score; mAP50 denotes mean average precision at an intersection-over-union threshold of 0.50. Validation values refer to the model-development datasets named above and must not be reported as Asian Koel-specific precision, recall or classification accuracy.
