## Supplementary Data 4. Daily-detection model comparison for "Urban planning leaves an audible legacy in a megacity’s bird soundscape"

### Sheet: Table S4
Table S4. Candidate daily-detection models and whole-station predictive comparison
All candidates used the same 9,912 effort-confirmed station-days and were evaluated with the same five whole-station folds. Continuous predictors were standardised within each training fold.
Panel A. Candidate definitions
Candidate	Scientific question	Effort term	Acoustic-event predictors	Temporal treatment	Fixed terms	Common survey mask	Final role
Effort only	Is recording effort alone sufficient?	Standardised log(1 + recorded sampled minutes / 60)	None	None	1	9,912 effort-confirmed days	Benchmark
Within-week acoustic conditions	Do short-term acoustic conditions improve daily detectability?	Standardised log(1 + recorded sampled minutes / 60)	Anthropogenic, frog and insect event rates	Daily deviations within each station-week	4	9,912 effort-confirmed days	Short-term sensitivity
Separated daily, weekly and site context	Does separating short-term and persistent acoustic context improve transfer?	Standardised log(1 + recorded sampled minutes / 60)	Anthropogenic, frog and insect event rates	Daily deviations, week-to-week departures and between-site means	10	9,912 effort-confirmed days	Rich sensitivity; numerical ELPD leader
Daily raw frog + insects	Is a direct daily-rate model adequate without transforming frog rate?	Standardised log(1 + recorded sampled minutes / 60)	log(1 + anthropogenic rate), raw frog rate and insect rate	Direct daily rates	4	9,912 effort-confirmed days	Raw-rate sensitivity
Daily raw frog, no insects	Can the near-constant insect term be removed from the raw-rate model?	Standardised log(1 + recorded sampled minutes / 60)	log(1 + anthropogenic rate) and raw frog rate	Direct daily rates	3	9,912 effort-confirmed days	Raw-frog sensitivity
Daily log frog + insects	Does transforming frog rate reduce right-tail leverage while retaining insects?	Standardised log(1 + recorded sampled minutes / 60)	log(1 + anthropogenic rate), log(1 + frog rate) and insect rate	Direct daily rates	4	9,912 effort-confirmed days	Insect-retention sensitivity
Daily log frog, no insects	Does the parsimonious transformed model retain predictive performance?	Standardised log(1 + recorded sampled minutes / 60)	log(1 + anthropogenic rate) and log(1 + frog rate)	Direct daily rates	3	9,912 effort-confirmed days	Retained detection model
Panel B. Whole-station predictive comparison
Candidate	Held-station ELPD	ΔELPD from leader	Site-clustered SE	Brier score	Calibration intercept	Calibration slope	MCMC folds clean / acceptable	Within one-SE set	Decision
Effort only	-3642.85	-93.7381	32.1219	0.162949	0.305533	0.853477	2 / 3	No	Benchmark only
Within-week acoustic conditions	-3633.08	-83.9669	31.974	0.162955	0.301917	0.862909	3 / 2	No	Not retained
Separated daily, weekly and site context	-3549.12	0	0	0.155381	0.268637	0.83497	3 / 2	Yes	Numerical leader; rich sensitivity
Daily raw frog + insects	-3564.08	-14.9621	16.2345	0.156376	0.232615	0.857439	1 / 4	Yes	Raw-rate sensitivity
Daily raw frog, no insects	-3564.71	-15.5912	16.2509	0.156317	0.236674	0.848615	5 / 0	Yes	Raw-frog sensitivity
Daily log frog + insects	-3567.77	-18.6552	25.0215	0.154559	0.204171	0.861925	5 / 0	Yes	Insect-retention sensitivity
Daily log frog, no insects	-3569.14	-20.0246	24.6024	0.154753	0.209212	0.858455	5 / 0	Yes	Retained detection model
Notes. Higher ELPD is better; ΔELPD is candidate ELPD minus the numerical leader and is therefore zero for the leader and negative for lower-scoring candidates.
The one-SE set used the site-clustered standard error of paired held-station log predictive density. The retained model was the lowest-complexity member of that set; among equal-complexity candidates, log(1 + frog rate) was preferred because frog-event rate had a strong right tail.
Adding the near-constant insect term changed joint ELPD by only 1.37 ± 1.74. Sensitivity analyses of the complete ecological model confirmed the retained detection model. Detection coefficients describe the observation process and are not ecological occurrence effects.
Abbreviations: ELPD, expected log predictive density; MCMC, Markov chain Monte Carlo; SE, standard error.
