## Supplementary Data 5. Daily-detection model checks for "Urban planning leaves an audible legacy in a megacity’s bird soundscape"

### Sheet: Table S5
Table S5. Checks used to finalise the daily-detection model
Audits were prespecified as design, leverage or sensitivity checks. They support the observation model but do not convert detection covariates into ecological occurrence effects.
Audit question	Grain	Rule or diagnostic	Observed result	Decision	Consequence for modelling	Interpretation boundary
Was the survey mask defined independently of Koel detections?	Station-day and station-week	Retain every day with verified recording effort; do not treat missing effort as a non-detection.	9,912 days in 1,500 station-weeks: 2,682 Koel-positive and 7,230 non-detection days; 1,398,905 sampled-minute opportunities. All 350 zero-bird-event days were retained, including 280 complete days.	Pass	Use one response-independent survey mask for all candidates.	Zero detected bird events is a valid soundscape outcome; absent effort remains missing.
Was the retained detection design numerically estimable?	Station-day	Finite full-rank design; maximum |r| < 0.70; VIF < 5.	4 columns, rank 4; no non-finite values; maximum |r| = 0.097; maximum VIF = 1.021.	Pass	Retain all three fixed effects in the final observation formula.	These checks concern the detection-layer design matrix only.
Were detection and occurrence predictors strongly dependent across layers?	Matched station-week	Flag cross-layer association when maximum absolute Pearson or Spearman association ≥ 0.70.	Maximum absolute association = 0.465, between frog-event rate and the annual cosine term.	No deletion	Keep the detection and occurrence predictor sets separated by likelihood layer.	This is a cross-layer dependence diagnostic, not a conventional single-matrix VIF and not proof of causal separation.
Did frog-event rate require transformation?	Station-day	Inspect right-tail leverage and compare equal-complexity raw and log(1 + x) models.	Median = 2.92 events h⁻¹; 97.5th percentile = 473.43; maximum = 1,525; coefficient of variation = 2.366.	Use log(1 + frog rate)	Reduce leverage from a small number of extreme frog-event days.	Transformation improves numerical representation; it does not change the variable into an occurrence effect.
Did insect-event rate contain useful information?	Station-day and held station	Remove near-constant predictors when added predictive value does not justify complexity.	Mean = 359.86 events h⁻¹; median = 360; coefficient of variation = 0.0116. Adding insects changed joint ELPD by 1.37 ± 1.74.	Remove	Finalise the detection model without the insect-event term.	Removal reflects negligible usable variation, not evidence that insects never affect Koel detection.
Could event-sampled sound level be used in the primary detection model?	Station-day	Check availability, target contamination and whether the quantity represents independent ambient sound.	Current event-sampled 0–2-kHz SPL was available on 9,562 days (350 missing); the target-excluded proxy was available on 9,561 days (351 missing).	Sensitivity only	Do not use either SPL variable to select the detection model used for prediction.	Both variables are derived from detected acoustic events; neither is all-minute ambient background sound.
Did either SPL proxy improve the matched diagnostic fit?	9,561 paired days in 1,471 station-weeks	Compare the same paired observations; do not use this full-data PSIS-LOO check to select the detection model.	ELPD: no SPL = −3,492.97; current event-sampled SPL = −3,493.65; target-excluded SPL = −3,494.82.	No improvement	Retain SPL analyses as contamination diagnostics only.	This was a full-data site-week diagnostic, not held-station validation.
Did the retained detection model transfer to withheld stations?	31 stations; five folds; 1,500 site-weeks	Score complete held-out daily histories; use ELPD as primary and Brier/calibration as supporting diagnostics.	ELPD = −3,569.14; Brier = 0.1548; calibration intercept = 0.209; slope = 0.858. All five retained-model fits were clean.	Pass within the one-SE set	Use the parsimonious transformed daily-rate model and retain the richer numerical leader as sensitivity.	Validation is conditional on the prespecified occurrence and observation structures.
What entered the joint hurdle model?	Survey day conditional on station-week opportunity	Finalise the selected detection formula after sensitivity checks of the complete ecological model.	logit(pᵢₜⱼ) = α₀ + α₁z[log(1 + recorded sampled minutes / 60)] + α₂z[log(1 + anthropogenic rate)] + α₃z[log(1 + frog rate)] + uᵢ.	Finalised	Pass pᵢₜⱼ unchanged into the joint weekly-opportunity and positive-minute model.	Anthropogenic and frog rates describe recording and recognition conditions; their coefficients are not ecological occurrence effects.
Notes. Rates are events per recording hour. The anthropogenic-event rate combined car-horn, human-knocking, human-voice and music detections produced by the shared sound-event detection workflow.
The retained observation model was selected by corrected whole-station detection-history scoring, a one site-clustered SE equivalence rule, minimum fixed-term count and a prespecified distributional tie-breaker. Sensitivity checks of the complete ecological model subsequently confirmed the choice.
Abbreviations: ELPD, expected log predictive density; PSIS-LOO, Pareto-smoothed importance-sampling leave-one-out cross-validation; SPL, sound pressure level; VIF, variance inflation factor.
