## Supplementary Data 6. Model variables and reporting quantities for "Urban planning leaves an audible legacy in a megacity’s bird soundscape"

### Sheet: Table S6
Table S6. Dictionary for model variables and derived reporting quantities
The table gives each quantity’s descriptive name and corresponding data field. Standardised predictors use the training data only during whole-station validation.
Panel A. Responses and model outputs
Component	Descriptive name	Symbol	Data field	Definition	Raw source	Construction	Spatial grain	Temporal grain	Unit	Transformation	Model or reporting role	Missing-data treatment	Interpretation boundary
Response	Usable sampled minutes	Nᵢₜⱼ	recording_minutes	Number of one-minute recording opportunities entering a station-day survey.	Verified recorder effort	Count minute indices with usable audio on that date.	Station	Day	sampled minutes	None	Daily trial count	Day is missing if effort is not verified.	Sampling-design support, not continuous clock time.
Response	Koel-positive sampled minutes	Kᵢₜⱼ	active_minutes	Usable sampled minutes containing at least one retained Koel event.	Acoustic identification workflow	Count unique positive minute indices within each station-day.	Station	Day	sampled minutes	None	Positive-minute response	Defined only on effort-confirmed days.	Does not count calls, birds or calling duration within a minute.
Response	Daily Koel detection	dᵢₜⱼ	positive_day	Indicator that Kᵢₜⱼ is greater than zero.	Kᵢₜⱼ	1(Kᵢₜⱼ > 0).	Station	Day	0/1	None	Daily detection history	Effort-confirmed zero is a non-detection; absent effort is missing.	A zero may reflect no weekly opportunity or imperfect daily detection.
Latent state	Weekly acoustic-opportunity state	zᵢₜ	latent; not stored as one observed field	Unobserved indicator that a station-week contained Koel vocal activity available to the recorder.	Daily detection history	Bernoulli state estimated jointly with daily detection.	Station	Week	0/1	Posterior distribution	Weekly state layer	Estimated only for station-weeks with at least one valid survey.	Not abundance, residence, nesting or general habitat use.
Model output	Weekly acoustic opportunity	ψᵢₜ	psi	Probability that zᵢₜ = 1 after accounting for imperfect daily detection.	Occurrence and detection model	Inverse-logit of the occurrence linear predictor.	Station or HEX centroid	Week	probability	Posterior draws	Primary citywide ecological output	Not computed when required predictors are invalid.	Vocal evidence probability, not habitat suitability or public exposure.
Model output	Daily detectability	pᵢₜⱼ	p	Probability of retaining at least one Koel-positive minute on a surveyed day, conditional on zᵢₜ = 1.	Detection model	Inverse-logit of the selected effort and acoustic-condition formula.	Station	Day	probability	Posterior draws	Observation layer	Not defined on days without verified effort.	Not classifier sensitivity, abundance or an ecological occurrence effect.
Model output	Calling-density parameter and adjusted positive-day probability	μ; μ+	mu; mu_plus	μ is the fitted mean parameter of the positive-day zero-truncated beta-binomial model; μ+ is its zero-truncation-adjusted probability that a sampled minute is Koel-positive on a model-positive day.	Positive-minute hurdle component	Predict μ from the frozen seasonal, diel and host-opportunity density formula, then convert each posterior draw to μ+ for exposure composition.	Station or HEX centroid	Week × clock hour	model parameter and probability per sampled minute	Posterior draws	Calling-density layer; μ+ enters exposure	Hours without effort remain missing; recorded zero-count hours are retained.	μ is a fitted model parameter; μ+ is the probability multiplied with ψ and p. Neither is abundance, continuous calling time, sound level or human annoyance.
Derived output	Sampled-minute acoustic exposure	Eᵢₜⱼₕ	sampled_minute_exposure	Posterior probability that a scheduled sampled minute is Koel-positive for the specified site, week, day and hour.	ψ, p and μ+	Multiply matched posterior draws: E = ψ × p × μ+.	HEX centroid	Week × day × hour	probability per scheduled sampled minute	Draw-by-draw product	Planning-facing exposure summary	Invalid if any component is unavailable.	Model-based sampled-minute exposure, not continuous exposure or hearing probability.
Panel B. Daily observation variables
Component	Descriptive name	Symbol	Data field	Definition	Raw source	Construction	Spatial grain	Temporal grain	Unit	Transformation	Model or reporting role	Missing-data treatment	Interpretation boundary
Detection	Recording effort	Rᵢₜⱼ	log_effort_z	Usable recording time on an effort-confirmed day.	Recorder audit	log(1 + recording hours), then standardise.	Station	Day	hours before transformation	log(1 + x), z-score	Detection predictor	Required for a valid survey.	Controls opportunity to record; not ecological activity.
Detection	Anthropogenic-event rate	Aᵢₜⱼ	log1p_anthropogenic_rate_z	Car-horn, human-knocking, human-voice and music events per recording hour.	Shared sound-event model	Sum the four event counts, divide by recording hours, transform and standardise.	Station	Day	events h⁻¹ before transformation	log(1 + x), z-score	Detection predictor	Available for every effort-confirmed day.	Proxy for the daily acoustic observation environment, not a direct landscape-pressure effect.
Detection	Frog-event rate	Fᵢₜⱼ	log1p_frog_rate_z	Detected frog events per recording hour.	Shared sound-event model	Divide daily frog events by recording hours, transform and standardise.	Station	Day	events h⁻¹ before transformation	log(1 + x), z-score	Detection predictor	Available for every effort-confirmed day.	Observation covariate; not Koel habitat or prey availability.
Panel C. Landscape and seasonal variables
Component	Descriptive name	Symbol	Data field	Definition	Raw source	Construction	Spatial grain	Temporal grain	Unit	Transformation	Model or reporting role	Missing-data treatment	Interpretation boundary
Landscape	Tree cover		trees	Mean Dynamic World tree-class probability within the circular neighbourhood.	Dynamic World V1	Temporal mean, then circular zonal mean.	Station or HEX-centred circle	Static summary	proportion-like probability	z-score	Occurrence predictor	Invalid when extraction is non-finite.	Soft class probability, not a hard canopy fraction.
Landscape	Built cover		built	Mean Dynamic World built-class probability within the circular neighbourhood.	Dynamic World V1	Temporal mean, then circular zonal mean.	Station or HEX-centred circle	Static summary	proportion-like probability	z-score	Occurrence predictor	Invalid when extraction is non-finite.	Soft class probability, not building footprint coverage.
Landscape	Grass cover		grass	Mean Dynamic World grass-class probability within the circular neighbourhood.	Dynamic World V1	Temporal mean, then circular zonal mean.	Station or HEX-centred circle	Static summary	proportion-like probability	z-score	Sturnid occurrence predictor	Invalid when extraction is non-finite.	Soft class probability; grass and crops were not combined in the retained formula.
Landscape	Tree-edge area		tree_edge_area_50m	Area classified as a local tree/non-tree boundary using a 50-m neighbourhood operator.	Dynamic World V1 tree probability	Threshold temporal-mean tree probability at 0.50; identify focal maximum–minimum boundaries; sum pixel area within the circle.	Station or HEX-centred circle	Static summary	m²	z-score	Masked Laughingthrush occurrence predictor	Invalid when extraction is non-finite.	Derived structural proxy, not a mapped biological forest edge.
Landscape	Distance to nearest recurrent water		dist_water_m_nearest	Euclidean distance from the station or HEX centroid to the nearest JRC pixel with water occurrence at least 50%.	JRC Global Surface Water v1.4	Threshold occurrence at 50%, compute distance, and sample at the centre point.	Point within citywide surface	Static summary	m	z-score	Occurrence predictor	Censored only if the search limit is reached; non-finite values are invalid.	Proximity to recurrent mapped water, not water area inside the circle.
Landscape	Elevation		elevation	Mean SRTM elevation within the circular neighbourhood.	NASA SRTMGL1 v3	Circular zonal mean at 30-m support.	Station or HEX-centred circle	Static summary	m above sea level	z-score	Occurrence predictor	Invalid when extraction is non-finite.	Terrain context; not microtopography at the recorder.
Landscape	Major-road density		road_density	Total mapped length of major roads intersecting the circular neighbourhood divided by circle area.	OpenStreetMap	Clip selected major-road lines to the circle and divide length by area.	Station or HEX-centred circle	Snapshot	km km⁻²	z-score	Sturnid occurrence predictor	Invalid when source geometry or intersection is unavailable.	Mapped road context; completeness follows the OSM snapshot.
Season	Annual sine term		sin_week	Sine of dated position on the shared 365.2425-day annual clock.	Calendar date	sin[2π × (day-of-year − 1) / 365.2425].	All sites	Week	unitless	None	Annual seasonality	Missing only when date is missing.	Combines both years on one annual cycle while preserving observation gaps.
Season	Annual cosine term		cos_week	Cosine of dated position on the shared 365.2425-day annual clock.	Calendar date	cos[2π × (day-of-year − 1) / 365.2425].	All sites	Week	unitless	None	Annual seasonality	Missing only when date is missing.	Paired with the sine term; neither term is interpreted alone as a biological peak.
Panel D. Potential-host and spatial-sensitivity variables
Component	Descriptive name	Symbol	Data field	Definition	Raw source	Construction	Spatial grain	Temporal grain	Unit	Transformation	Model or reporting role	Missing-data treatment	Interpretation boundary
Potential host	Corvid acoustic opportunity		corvid_assemblage_host_psi_z	Detection-corrected weekly acoustic opportunity for the four-species corvid assemblage.	Host occupancy posterior	Predict ψ from the retained corvid model; standardise within training data.	Station or HEX centroid	Week	standardised posterior probability	draw-wise z-score	Koel occurrence predictor	Invalid if the host posterior cannot be generated.	Potential acoustic co-occurrence, not confirmed brood-host use.
Potential host	Sturnid acoustic opportunity		sturnid_assemblage_host_psi_z	Detection-corrected weekly acoustic opportunity for the three-species sturnid assemblage.	Host occupancy posterior	Predict ψ from the retained sturnid model; standardise within training data.	Station or HEX centroid	Week	standardised posterior probability	draw-wise z-score	Koel occurrence predictor	Invalid if the host posterior cannot be generated.	Potential acoustic co-occurrence; this host model showed weak held-station calibration.
Potential host	Masked Laughingthrush acoustic opportunity		black_faced_laughingthrush_host_psi_z	Detection-corrected weekly acoustic opportunity for Masked Laughingthrush.	Host occupancy posterior	Predict ψ from the retained single-species model; standardise within training data.	Station or HEX centroid	Week	standardised posterior probability	draw-wise z-score	Koel occurrence predictor	Invalid if the host posterior cannot be generated.	Potential acoustic co-occurrence, not confirmed host use.
Potential host	Equal-scale host-opportunity index		combined_host_equal_z	Equal-weight summary of the three host opportunities after separate standardisation.	Three host posterior surfaces	For H5, standardise weekly host opportunities separately and average. For HEQZ, use annual-mean opportunity, standardise groups separately, average and re-standardise.	Station or HEX centroid	Week (H5); annual mean (HEQZ)	standardised index	draw-wise standardisation	Calling-density host term and compression sensitivity	Invalid if any required host draw is unavailable.	Equal group weight, not species-abundance weighting or inferred host preference.
Spatial sensitivity	Projected easting		x_coord_z	EPSG:4547 easting of the station or HEX centroid.	Monitoring or HEX coordinates	Project from EPSG:4326 and standardise from training stations.	Point	Static	m before standardisation	z-score	Coordinate-trend sensitivity	Invalid when coordinates are missing.	Broad residual geography; not an ecological mechanism.
Spatial sensitivity	Projected northing		y_coord_z	EPSG:4547 northing of the station or HEX centroid.	Monitoring or HEX coordinates	Project from EPSG:4326 and standardise from training stations.	Point	Static	m before standardisation	z-score	Coordinate-trend sensitivity	Invalid when coordinates are missing.	Broad residual geography; not an ecological mechanism.
Panel E. Reporting-support and planning quantities
Component	Descriptive name	Symbol	Data field	Definition	Raw source	Construction	Spatial grain	Temporal grain	Unit	Transformation	Model or reporting role	Missing-data treatment	Interpretation boundary
Reporting support	Prediction Interpretation Domain	PID	PID_status	Label separating ecologically interpretable, uncertain and excluded HEX cells.	Dominant Dynamic World class and WorldCover permanent-water class	Rule-based PASS, UNCERTAIN or EXCLUDED label without multiplying predictions.	HEX	Static	class	None	Prediction-interpretation screen	INVALID if required inputs are missing.	Support label, not exposure magnitude or habitat suitability.
Reporting support	Predictor range exceedance count		range_out_count	Number of AOA predictors outside the training minimum–maximum range.	Training and city predictor matrices	Count predictor-wise range exceedances for each HEX.	HEX	Static; repeated across 52 weeks	count	None	AOA diagnostic	INVALID if a predictor is non-finite.	A statistical-support warning, not a biological threshold.
Reporting support	Dissimilarity index	DI	DI	Nearest distance from a city HEX to the training predictor space after scaling.	Training and city predictor matrices	Compute nearest training-space distance with the specified AOA variables.	HEX	Static; repeated across 52 weeks	unitless distance	Training-space scaling	AOA diagnostic	INVALID if a predictor is non-finite.	Measures covariate novelty, not geographic distance.
Reporting support	Area-of-applicability status		AOA_status_week	SUPPORTED, BOUNDARY, EXTRAPOLATED or SEVERELY_UNSUPPORTED based on range exceedance and DI.	range_out_count and DI	Apply leave-one-site-out DI reference limits and range rules.	HEX	Static; repeated across 52 weeks	class	None	Statistical support screen	INVALID if required predictors are missing.	Does not classify ecological suitability or low exposure.
Reporting support	Combined interpretation tier		interpretation_tier	Primary Results, Moderate Extrapolation, Monitoring Gaps or Outside the Reporting Domain.	PID and AOA status	Combine the two labels using the prespecified four-tier rule.	HEX	Static; repeated across 52 weeks	class	None	Controls reporting emphasis	Outside-domain cells are not treated as zero.	Does not multiply or rescale ψ, p, μ or exposure.
Planning metric	Expected positive sampled minutes		dawn_w15_w21_expected_positive_sampled_minutes	Expected count among 24 dawn samples on a reference day, averaged across W15–W21.	Posterior sampled-minute exposure	Sum draw-wise probabilities over the 24 scheduled dawn samples, then average weekly counts across W15–W21.	HEX	Specified seasonal × diel window	sampled minutes	Posterior summary	POI and zone comparison	Reported only for the specified planning domain.	Not continuous minutes of calling or sound dose.
Planning metric	Probability of at least one positive sampled minute	P(K_window ≥ 1)	dawn_w15_w21_probability_at_least_one	Probability of at least one positive sample among 24 dawn samples on a reference day, averaged across W15–W21.	Beta-binomial posterior predictive zero-count probabilities	For each draw, calculate window and full-day beta-binomial zero-count probabilities, condition on a positive day, combine with ψ and p, then average weekly probabilities across W15–W21.	HEX	Specified seasonal × diel window	probability	Posterior summary	POI and zone comparison	Reported only for the specified planning domain.	Derived without an independent-minute approximation; not the probability that a person hears or is disturbed by a Koel.
Planning layer	Sensitive-receptor class		poi_group	Non-overlapping class assigned to mapped sensitive points or polygon representatives.	OpenStreetMap POIs	Filter, harmonise and assign each feature to its containing HEX.	POI / HEX	Snapshot	class	None	Spatial co-location summary	Features outside valid geometry are not assigned.	Presence of a mapped receptor, not human visitation or exposure.
Planning layer	Urban-function overlap		functional_zone_overlap_area	Area of residential, commercial or industrial polygons intersecting each HEX.	OpenStreetMap land-use polygons	Intersect polygons with the fixed HEX grid and sum actual overlap area.	HEX	Snapshot	m²	None	Functional-zone summary	Missing when source geometry is invalid.	Mapped land use, not population or time spent.
Monitoring design	Monitoring-priority score		monitoring_priority_score	Within-layer 0–100 display score. The public-facing layer combines scientific priority with planning-sensitive context and does not select sites.	AOA gain, ψ uncertainty and planning layers	Rank eligible cells, update marginal gain sequentially and reduce spatial redundancy.	HEX	Planning snapshot	0–100	Within-layer rank	Coverage Expansion and Prediction Validation select sites; the combined layer is for display only	Outside-pool cells are missing/grey; eligible cells may have a score of zero.	Relative design priority, not predicted Koel exposure.
Notes. Tildes used in model formulas denote standardisation after transformation. During whole-station validation, means and standard deviations were calculated from training stations only. Full formulae and data sources are given in Tables S7–S8.
