## Supplementary Data 7. Spatial data sources and processing for "Urban planning leaves an audible legacy in a megacity’s bird soundscape"

### Sheet: Table S7
Table S7. External spatial data and reproducible geoprocessing
Raster summaries were computed in Google Earth Engine; vector geometry operations used EPSG:4547.
Provider	Product / version	Public identifier or URL	Access or snapshot	Native support	Source CRS	Analysis operation	Output variable or layer	Analysis CRS	QA check	Licence / attribution	Interpretation boundary
Google, World Resources Institute and National Geographic Society	Dynamic World V1	https://developers.google.com/earth-engine/datasets/catalog/GOOGLE_DYNAMICWORLD_V1	Images from 2023-03-01 to 2026-04-01; accessed July 2026	10-m class-probability images	Native Earth Engine projection	Calculate the temporal mean of each probability band, then its mean inside station- or HEX-centred circular neighbourhoods.	trees, built and grass	EPSG:4547 for geometry; raster reduction in Earth Engine	Finite values, one row per centre and radius; range constrained to 0–1.	CC BY 4.0; Dynamic World attribution required	Temporal mean class probabilities, not mutually exclusive hard land-cover fractions.
Google, World Resources Institute and National Geographic Society	Dynamic World V1 tree probability	https://developers.google.com/earth-engine/datasets/catalog/GOOGLE_DYNAMICWORLD_V1	Images from 2023-03-01 to 2026-04-01; accessed July 2026	10-m class-probability images	Native Earth Engine projection	Threshold temporal-mean tree probability at 0.50; apply 50-m focal maximum and minimum; sum boundary-pixel area inside each circle.	tree_edge_area_50m	EPSG:4547 for geometry; raster reduction in Earth Engine	Non-negative finite area; identical algorithm at 100, 250 and 500 m.	CC BY 4.0; Dynamic World attribution required	Project-derived edge proxy, not an independently mapped forest-edge product.
European Commission Joint Research Centre / Google	Global Surface Water Mapping Layers v1.4	https://developers.google.com/earth-engine/datasets/catalog/JRC_GSW1_4_GlobalSurfaceWater	1984–2021 product; accessed July 2026	30-m occurrence layer	Native Earth Engine projection	Threshold water occurrence at 50%, compute Euclidean distance, and sample distance at each station or HEX centroid.	dist_water_m_nearest	EPSG:4547 for point geometry; raster calculation in Earth Engine	Finite distance and censor flag; centre value used rather than minimum within the circle.	Copernicus Programme; cite EC JRC/Google and Pekel et al. (2016)	Distance to recurrent mapped surface water, not local water fraction or hydrological quality.
NASA / USGS / JPL-Caltech	SRTMGL1 v3	https://developers.google.com/earth-engine/datasets/catalog/USGS_SRTMGL1_003	Acquired February 2000; accessed July 2026	1 arc-second, approximately 30 m	Geographic source grid	Calculate mean elevation inside each station- or HEX-centred circle.	elevation	EPSG:4547 for geometry; raster reduction in Earth Engine	Finite mean for every retained centre and radius.	NASA / USGS / JPL-Caltech acknowledgement	Neighbourhood terrain context, not recorder-level microtopography.
European Space Agency WorldCover Consortium	ESA WorldCover 10 m 2021 v200	https://developers.google.com/earth-engine/datasets/catalog/ESA_WorldCover_v200	2021 product; accessed July 2026	10-m categorical land cover	Native Earth Engine projection	Identify class 80 permanent-water pixels and calculate circular hard-water support for reporting-domain checks.	permanent-water support for the Prediction Interpretation Domain (PID)	EPSG:4547 for geometry; raster reduction in Earth Engine	Class membership and finite circular summary checked.	CC BY 4.0; cite Zanaga et al. (2022)	Reporting-domain support only; not a predictor in the retained host or Koel occurrence formulae.
OpenStreetMap contributors	Shenzhen road network snapshot	https://www.openstreetmap.org/copyright	Snapshot timestamp 2026-03-30 14:26:41 UTC	Vector road centre-lines	WGS 84 source geometry	Retain motorway, trunk, primary and secondary roads plus the project major-road group; clip lines to each circle and divide length by circle area.	road_density	EPSG:4547	Valid geometries; non-negative lengths; km km⁻² units checked.	Open Database License; © OpenStreetMap contributors	Mapped-road density depends on completeness and tagging in the dated snapshot.
OpenStreetMap contributors	Sensitive receptor features	https://www.openstreetmap.org/copyright	Same regional snapshot as the road data	Point and polygon features	WGS 84 source geometry	Filter six non-overlapping receptor classes; represent polygons by an interior point; city-clip and assign to the containing fixed HEX.	school and childcare; higher education; hospital; other healthcare and care; park and garden; accommodation	EPSG:4547	Duplicate removal, geometry validity and containment checked.	Open Database License; © OpenStreetMap contributors	Mapped receptors are spatial co-location layers, not attendance, occupancy or exposure measurements.
OpenStreetMap contributors	Urban land-use polygons	https://www.openstreetmap.org/copyright	Same regional snapshot as the road data	Vector polygons	WGS 84 source geometry	Filter residential, commercial and industrial land use; repair geometries; intersect with the fixed HEX grid and sum actual overlap area.	functional_zone_overlap_area	EPSG:4547	Geometry validity, non-negative area and no double counting within class checked.	Open Database License; © OpenStreetMap contributors	Functional-zone overlap is mapped land use, not population density or time spent.
Notes. Final ecological predictors were extracted from circular neighbourhoods. The 100-, 250- and 500-m tests changed the circle radius, not the response data or validation folds.
Citywide prediction used the same 250-m circular summaries around fixed HEX centroids; HEX polygons were used for display and spatial reporting, not as ecological buffers.
All station and HEX geometries were transformed from EPSG:4326 to EPSG:4547 before metric buffering, distance or area calculations. Administrative outlines were cartographic and did not enter model fitting or covariate extraction.
