## Supplementary Data 8. Potential-host model development and validation for "Urban planning leaves an audible legacy in a megacity’s bird soundscape"

### Sheet: A Responses
Table S8. Potential-host acoustic responses, candidate occurrence models and whole-station validation
Each response records acoustic co-occurrence opportunity. Assemblage membership does not imply equal biological contribution or confirmed brood-host use.
Panel A. Species membership and daily response rules
Response	English common name	Scientific name	Daily response rule	Interpretation boundary
Corvid assemblage	Red-billed Blue Magpie	Urocissa erythroryncha	Positive when this or another listed corvid had a retained record on an effort-confirmed day.	One acoustic assemblage signal; not species abundance or confirmed host use.
Corvid assemblage	Azure-winged Magpie	Cyanopica cyanus	Same assemblage rule.	Same boundary.
Corvid assemblage	Oriental Magpie	Pica serica	Same assemblage rule.	Same boundary.
Corvid assemblage	Large-billed Crow	Corvus macrorhynchos	Same assemblage rule.	Same boundary.
Sturnid assemblage	Black-collared Starling	Gracupica nigricollis	Positive when this or another listed sturnid had a retained record on an effort-confirmed day.	One acoustic assemblage signal; not species abundance or confirmed host use.
Sturnid assemblage	Common Myna	Acridotheres tristis	Same assemblage rule.	Same boundary.
Sturnid assemblage	Crested Myna	Acridotheres cristatellus	Same assemblage rule.	Same boundary.
Masked Laughingthrush	Masked Laughingthrush	Pterorhinus perspicillatus	Positive when the species had a retained record on an effort-confirmed day.	Separate single-species acoustic response; not abundance or confirmed host use.
An effort-confirmed day with no retained member record was a non-detection. A day without verified effort remained missing.

### Sheet: B Candidates
Table S8. Potential-host acoustic responses, candidate occurrence models and whole-station validation
Candidate sets were fixed from ecological roles, then screened for data completeness, design rank, sampling and PSIS-LOO stability before one formula was selected and fixed for each response.
Panel B. Candidate models and structural comparisons
Response	ID	Landscape terms	Annual terms	Full-data ELPD	Δ from leader	Clustered SE	Full-data one-SE set	PSIS status	Sampling	Decision
Corvid assemblage	C01	tree edge + built + distance to water + elevation	sine + cosine	-5724.98	12.164	7.2309	No	Stable	Clean	Not retained
Corvid assemblage	C02	trees + built + distance to water + elevation	sine + cosine	-5712.81	0		Yes	Stable	Clean	Selected formula
Corvid assemblage	C03	tree edge + major-road density + distance to water + elevation	sine + cosine	-5723.98	11.1673	7.3104	No	Stable	Clean	Not retained
Corvid assemblage	C04	trees + tree edge + built + elevation	sine + cosine	-5717.35	4.5347	5.1303	Yes	Stable	Clean	Unresolved alternative
Sturnid assemblage	S01	grass + built + distance to water + elevation	sine + cosine	-1155.84	7.8508	7.7686	No*	Unreliable k > 1	Clean	Whole-site comparison required
Sturnid assemblage	S02	open green + built + distance to water + elevation	sine + cosine	-1159.45	11.4585	10.7999	No*	Stable	Clean	Whole-site alternative
Sturnid assemblage	S03	grass + major-road density + distance to water + elevation	sine + cosine	-1147.99	0		Yes	Stable	Acceptable	Selected after whole-site comparison
Masked Laughingthrush	L01	shrub + built + distance to water + elevation	sine + cosine	-3193.97	0.5504	3.7417	Yes	Stable	Acceptable	Unresolved alternative
Masked Laughingthrush	L02	tree edge + built + distance to water + elevation	sine + cosine	-3193.42	0		Yes	Stable	Acceptable	Selected formula
Masked Laughingthrush	L03	shrub + tree edge + built + elevation	sine + cosine	-3194.25	0.8359	5.9606	Yes	Stable	Acceptable	Unresolved alternative
* The sturnid full-data screen was not decisive because S01 had unreliable PSIS diagnostics. S01–S03 were therefore compared by whole-station validation. S03 led held-station ELPD, but all pairwise 95% intervals included zero; S02 had better Brier score and calibration.
ELPD values compare candidates only within the same response. One-SE membership denotes unresolved structure evidence, not ecological equivalence.

### Sheet: C Frozen models
Table S8. Potential-host acoustic responses, candidate occurrence models and whole-station validation
All three selected host models used the same daily-detection formula and the same five whole-station folds. Metrics refer to complete held-out daily histories.
Panel C. Selected host models and out-of-fold performance
Response	Selected model ID	Occurrence formula	Positive days	Held-station ELPD	Brier	Calibration intercept	Calibration slope	Expected positive days	Stations	Station-weeks	Sampling	Use in the Koel model
Corvid assemblage	C02	trees + built + distance to water + elevation + annual sine + annual cosine	4148	-5757.46	0.144749	0.27672	0.754716	3979.07	31	1500	Clean	Posterior draws entered the Koel model containing all three potential-host opportunities.
Sturnid assemblage	S03	grass + major-road density + distance to water + elevation + annual sine + annual cosine	487	-1206.46	0.130067	-1.33321	0.246359	522.835	31	1500	Acceptable	Weak calibration was reported explicitly; host posterior uncertainty was propagated into Koel model fitting.
Masked Laughingthrush	L02	tree edge + built + distance to water + elevation + annual sine + annual cosine	2242	-3247.08	0.237167	-0.228813	0.75819	2293.14	31	1500	Acceptable	Posterior draws entered the Koel model containing all three potential-host opportunities.
Daily detection: standardised log(1 + recorded sampled minutes / 60), log(1 + anthropogenic-event rate), log(1 + frog-event rate) and detection-level station intercept.
The low sturnid calibration slope is reported explicitly. Host-model uncertainty was propagated into Koel fitting through posterior draws.
