## Supplementary Data 9. Koel acoustic-opportunity model development for "Urban planning leaves an audible legacy in a megacity’s bird soundscape"

### Sheet: A Workflow
Table S9. Development and roles of the Koel weekly acoustic-opportunity models
Observation, host, Koel-structure and transfer decisions were made in that order. Formulae were fixed before whole-station validation.
Panel A. Ordered model-development workflow
Step	Input	Analysis or check	Output	When the choice was fixed
1	Effort-confirmed Koel daily histories	Compare alternative detection formulae and finalise the daily observation model.	One detection model	Detection formula fixed before host and Koel structure comparison
2	Potential-host responses and ecology-guided candidate sets	Apply completeness, variance, rank, collinearity, sampling and within-response predictive checks.	C02, S03 and L02 host models	Host formulae fixed before Koel host-block comparison
3	Koel landscape variable pool	Compare K01–K04 using the same screening criteria and complete detection-history PSIS-LOO.	K02 landscape-season model	K02 fixed before adding host terms
4	K02 and posterior host opportunities	Fit H0–H5; use H1–H3 for monitored-site association and H0/H4/H5 for transfer.	Candidate models for association and transfer	All candidate roles fixed before validation
5	Fixed P0 and Pxy transfer formulae	Fivefold whole-station validation with training-only scaling and host refits.	Held-station ELPD, Brier, calibration and Moran diagnostics	No formula changes inside folds
6	Fixed response, folds, priors and scoring	Compare 100, 250 and 500 m, then retain the scale used for prediction.	Selected 250-m neighbourhood	Final host-informed planning model fitted at 250 m
Whole-station cross-validation evaluated an analysis workflow fixed in advance. It did not repeat variable selection within each training fold.

### Sheet: B Koel backbone
Table S9. Development and roles of the Koel weekly acoustic-opportunity models
All candidates included annual sine and cosine terms. ELPD values are full-data structure-screen scores, not unseen-site performance.
Panel B. Candidate Koel landscape-season models
ID	Landscape terms	Annual terms	Full-data ELPD	Δ from leader	Clustered SE	One-SE set	Max |r|	Max VIF	Max Pareto k	Sampling	Decision
K01	tree edge + built + distance to water + elevation	sine + cosine	-3545.59	8.35	8.1701	No	0.5216	1.576	0.6945	Clean	Not retained
K02	trees + built + distance to water + elevation	sine + cosine	-3537.24	0		Yes	0.8155	3.705	0.5449	Clean	Selected landscape-season model
K03	tree edge + major-road density + distance to water + elevation	sine + cosine	-3543.55	6.3149	7.9133	Yes	0.5216	1.528	0.5885	Clean	Unresolved alternative
K04	tree edge + open green + built + elevation	sine + cosine	-3546.94	9.7042	9.1506	No	0.5216	1.628	0.7295	Clean	Not retained; PSIS caution
K02 had the highest stable ELPD. K03 remained within one clustered standard error. K02 was retained for prediction; the trees–built correlation exceeded the warning threshold but not the severe-collinearity threshold.

### Sheet: C Final models
Table S9. Development and roles of the Koel weekly acoustic-opportunity models
The common K02 model included trees + built + distance to water + elevation + annual sine + annual cosine. Every formulation retained the fixed daily-detection model.
Panel C. Host structures, transfer variants and inferential roles
Model formulation	Model ID	Host terms	Occurrence station intercept	Coordinates	Host uncertainty	Validation or fit	Study role	Interpretation boundary	Final role
Single-host corvid association	H1 withRE	Corvid opportunity	Yes	No	Three sampled host-opportunity surfaces	All stations; posterior fit	Monitored-site association	Conditional acoustic association; not host use or causation	Retained association analysis
Single-host sturnid association	H2 withRE	Sturnid opportunity	Yes	No	Three sampled host-opportunity surfaces	All stations; posterior fit	Monitored-site association	Conditional acoustic association; not host use or causation	Retained association analysis
Single-host laughingthrush association	H3 withRE	Masked Laughingthrush opportunity	Yes	No	Three sampled host-opportunity surfaces	All stations; posterior fit	Monitored-site association	Conditional acoustic association; not host use or causation	Retained association analysis
No-host, coordinate-free	H0 P0	None	No	No	Not applicable	Fivefold whole-station CV	Matched no-host benchmark	Does not test potential-host contribution	Retained transfer benchmark
No-host, coordinate trend	H0 Pxy	None	No	Easting + northing	Not applicable	Fivefold whole-station CV	Numerical transfer benchmark	Coordinates are residual geography, not mechanisms	Retained transfer benchmark
Three-host, coordinate-free	H4 P0	Corvid + sturnid + Masked Laughingthrush	No	No	Three sampled host-opportunity surfaces per fold	Fivefold whole-station CV	Primary host-informed model for ecological and planning summaries	Joint predictive block; individual coefficients are not independent host importance	Primary formulation
Three-host, coordinate trend	H4 Pxy	Three host opportunities	No	Easting + northing	Three sampled host-opportunity surfaces per fold	Fivefold whole-station CV	Coordinate sensitivity	Coordinates are not ecological mechanisms	Sensitivity analysis
Equal-index, coordinate-free	H5 P0	Equal-scale host-opportunity index	No	No	Index rebuilt for each sampled surface	Fivefold whole-station CV	Compression sensitivity	Equal group weight is not biological importance	Sensitivity analysis
Equal-index, coordinate trend	H5 Pxy	Equal-scale host-opportunity index	No	Easting + northing	Index rebuilt for each sampled surface	Fivefold whole-station CV	Compression + coordinate sensitivity	Not used to infer independent host effects	Sensitivity analysis
H4 P0 was retained for the host-informed planning question because it improved the matched coordinate-free no-host model and showed no residual Moran signal. It was not the universal numerical winner across every transfer model.
