## Supplementary Data 10. Spatial-transfer validation and scale sensitivity for "Urban planning leaves an audible legacy in a megacity’s bird soundscape"

### Sheet: A Scale comparison
Table S10. Whole-station transfer, scale and residual-spatial diagnostics
Panel A compares the matched no-host coordinate-trend structure across station-centred circular neighbourhoods. Higher ELPD and lower Brier score are better; calibration targets are intercept 0 and slope 1.
Panel A. Landscape-neighbourhood comparison
Radius (m)	Matched model	Held-station ELPD	ΔELPD vs 250 m	Site-clustered SE	95% lower	95% upper	Brier	Calibration intercept	Calibration slope	Moran's I	BH-adjusted p	Decision
100	No-host Pxy	-3567.43	-5.92653	3.79965	-13.3739	1.52078	0.150607	0.013968	0.838315	0.0278582	0.86628	No clear improvement over 250 m
250	No-host Pxy	-3561.51	0				0.143737	0.136489	0.90677	-0.0407288	0.9468	Retained scale for prediction
500	No-host Pxy	-3562.92	-1.41211	2.97252	-7.23825	4.41404	0.144315	0.0832937	0.925126	0.00714891	0.86628	No clear improvement over 250 m
Scale inference boundary: this matched sensitivity isolates the landscape neighbourhood. The host-inclusive model was validated at 250 m; 250 m is the selected prediction scale, not a unique biological scale. Panels A and B come from separate matched validation stages, so absolute ELPD values should not be subtracted across panels.

### Sheet: B 250m models
Table S10. Whole-station transfer, scale and residual-spatial diagnostics
Panel B reports the six prespecified 250-m transfer structures. All used 31 held-out stations, 1,500 station-weeks and the same daily-detection model.
Panel B. Model-level transfer metrics at 250 m
Model	Host structure	Coordinates	Held-station ELPD	Brier	Calibration intercept	Calibration slope	Observed positive days	Expected positive days	Moran's I	Permutation p	BH-adjusted p
H0 P0	No host	No	-3595.28	0.156583	0.166342	0.754631	2682	2288.34	0.00235611	0.7089	0.987
H0 Pxy	No host	Yes	-3562.72	0.144068	0.134732	0.895406	2682	2326.79	-0.0351013	0.987	0.987
H4 P0	Three hosts	No	-3577.32	0.154723	0.122891	0.802928	2682	2312.23	0.0251094	0.5859	0.987
H4 Pxy	Three hosts	Yes	-3561.93	0.144185	0.159678	0.904458	2682	2299.51	-0.042249	0.9354	0.987
H5 P0	Equal host index	No	-3591.89	0.156571	0.198366	0.751377	2682	2262.15	0.00978567	0.6624	0.987
H5 Pxy	Equal host index	Yes	-3565.91	0.144641	0.156795	0.884536	2682	2310.98	-0.0197278	0.9012	0.987
H4 P0 is the primary ecological-planning formulation. H0 and Pxy models are transparent benchmarks; coordinates represent broad residual geography and are not interpreted as mechanisms.

### Sheet: C Paired contrasts
Table S10. Whole-station transfer, scale and residual-spatial diagnostics
Panel C gives site-paired contrasts at 250 m. Positive ΔELPD favours the model named first; intervals use monitoring station as the clustering unit.
Panel C. Prespecified paired held-station contrasts
Question	Model first	Comparator	ΔELPD	Site-clustered SE	95% lower	95% upper	Stations	Interpretation
Coordinate gain without hosts	H0 Pxy	H0 P0	32.5616	12.0328	8.97737	56.1458	31	Clear predictive gain in the no-host benchmark
Coordinate gain with three hosts	H4 Pxy	H4 P0	15.3934	9.47807	-3.18362	33.9704	31	Uncertain additional gain; retain P0 by parsimony
Coordinate gain with host index	H5 Pxy	H5 P0	25.9786	10.489	5.42013	46.537	31	Clear gain for the compressed-host sensitivity
Three-host block without coordinates	H4 P0	H0 P0	17.9579	8.95489	0.406303	35.5095	31	Joint hosts improve the coordinate-free model
Three-host block with coordinates	H4 Pxy	H0 Pxy	0.789686	3.09324	-5.27306	6.85244	31	No clear gain after broad geography
Host index without coordinates	H5 P0	H0 P0	3.39266	6.67801	-9.69625	16.4816	31	No clear gain
Host index with coordinates	H5 Pxy	H0 Pxy	-3.19037	1.44103	-6.01479	-0.365963	31	Worse than no-host coordinate benchmark
Primary versus no-host coordinate benchmark	H4 P0	H0 Pxy	-14.6037	10.5345	-35.2514	6.04399	31	No clear difference; four of five folds favoured benchmark
Primary versus compressed-host coordinate benchmark	H4 P0	H5 Pxy	-11.4133	10.4894	-31.9727	9.14597	31	No clear difference
These contrasts evaluate transfer conditional on formulae fixed before the folds. They do not repeat variable selection inside each training fold.

### Sheet: D Validation protocol
Table S10. Whole-station transfer, scale and residual-spatial diagnostics
Panel D records the validation rules needed to reproduce and correctly interpret Panels A-C.
Panel D. Validation and spatial-diagnostic protocol
Element	Specification	Observed evidence	Interpretation boundary
Validation unit	Five folds withholding complete monitoring stations	31 stations; 1,500 station-weeks	No day or week from a test station entered its training fold.
Standardisation	Estimate means and standard deviations within each training fold	Applied to landscape, coordinates and host opportunity	Test stations never set scaling parameters.
Host fitting	Refit three host models in every fold	Three sampled host-opportunity surfaces per fold	Host estimates at test stations were not borrowed from a full-data fit.
Prediction score	Joint predictive density of the complete daily history	ELPD was primary; Brier and calibration were supporting	Daily records from one station were not treated as independent validation units.
MCMC diagnostic criteria	Check all expected Bayesian fits	85/85 passed; max R-hat = 1.040; min bulk ESS = 210.6; min tail ESS = 354.5	Diagnostics support computation, not ecological interpretation.
Residual	Held-station detection-history Pearson residual aggregated by station	One residual per monitoring station and model	The residual is marginal and does not model within-site covariance explicitly.
Spatial weights	Symmetric k = 4 nearest-neighbour graph; inverse-distance, row-standardised weights	Same graph used for all six 250-m models	The graph was fixed once; only model residuals changed.
Moran inference	9,999 two-sided permutations with Benjamini-Hochberg adjustment	Six 250-m model tests	Moran's I was a secondary diagnostic, not a selection criterion.
Scale rule	Retain 250 m unless an alternative has a paired 95% interval entirely above 250 m	Neither 100 nor 500 m met the replacement rule	The retained radius is the scale used for prediction, not a unique biological scale.
Validation boundary	Formulae fixed before cross-validation	Validation conditional on the fixed analysis workflow	This is not nested model-selection cross-validation.
