## Supplementary Data 11. Joint acoustic-model components and calling density for "Urban planning leaves an audible legacy in a megacity’s bird soundscape"

### Sheet: A Joint components
Table S11A. Components of the joint Koel acoustic model	Table S11A. Components of the joint Koel acoustic model	Table S11A. Components of the joint Koel acoustic model	Table S11A. Components of the joint Koel acoustic model	Table S11A. Components of the joint Koel acoustic model	Table S11A. Components of the joint Koel acoustic model	Table S11A. Components of the joint Koel acoustic model
The three response layers use the same effort-confirmed daily histories. Positive-minute counts add information without replacing imperfect-detection correction.	The three response layers use the same effort-confirmed daily histories. Positive-minute counts add information without replacing imperfect-detection correction.	The three response layers use the same effort-confirmed daily histories. Positive-minute counts add information without replacing imperfect-detection correction.	The three response layers use the same effort-confirmed daily histories. Positive-minute counts add information without replacing imperfect-detection correction.	The three response layers use the same effort-confirmed daily histories. Positive-minute counts add information without replacing imperfect-detection correction.	The three response layers use the same effort-confirmed daily histories. Positive-minute counts add information without replacing imperfect-detection correction.	The three response layers use the same effort-confirmed daily histories. Positive-minute counts add information without replacing imperfect-detection correction.
Layer	Grain	Response	Likelihood	Linear predictor	Days contributing	Interpretation
Weekly acoustic opportunity (ψ)	Station-week	Latent z = 0 or 1	Bernoulli(ψ)	H4 P0: tree + built + distance to recurrent water + elevation + annual sine/cosine + three potential-host opportunities	All effort-confirmed days through each weekly history	Probability that a week supports recordable Koel vocal activity; not abundance or residence
Daily detectability (p)	Station-day	d = 1(K > 0)	Bernoulli(zp)	Standardised log(1 + recorded sampled minutes / 60), log(1 + anthropogenic-event rate), log(1 + frog-event rate) and detection-level station intercept	All effort-confirmed days	Probability of at least one retained positive minute, conditional on weekly opportunity
Fitted daily calling-density parameter (μ)	Positive station-day	K positive minutes among N recorded minutes	Zero-truncated beta-binomial	Equal-scale potential-host index + annual sine/cosine	Positive days supply counts; their binary status also informs ψ and p	Beta-binomial mean parameter fitted to algorithm-positive sampled-minute counts before zero-truncation adjustment
Hourly calling-density parameter (μ)	Positive station-day-hour	K positive minutes among N recorded minutes	Beta-binomial, conditioned on a positive daily total	Annual sine/cosine + two cyclic clock-hour harmonics + day intercept	All recorded hours on positive days, including zero-count hours	Within-day redistribution of positive sampled minutes
Sampled-minute exposure (E)	Station/HEX-week-day-hour	Derived posterior quantity	E = ψ × p × μ+	Draw-wise composition; day variation propagated; urban-overlap detection-site intercept fixed at zero	Not a fitted response	Probability that a scheduled sampled minute is classified as Koel-positive under the stated reference

### Sheet: B Density candidates
Table S11B. Prespecified calling-density candidates and final roles	Table S11B. Prespecified calling-density candidates and final roles	Table S11B. Prespecified calling-density candidates and final roles	Table S11B. Prespecified calling-density candidates and final roles	Table S11B. Prespecified calling-density candidates and final roles	Table S11B. Prespecified calling-density candidates and final roles	Table S11B. Prespecified calling-density candidates and final roles
Daily models evaluated host-associated density. Hourly models evaluated diel structure. These comparisons answer different questions and are not ranked against one another.	Daily models evaluated host-associated density. Hourly models evaluated diel structure. These comparisons answer different questions and are not ranked against one another.	Daily models evaluated host-associated density. Hourly models evaluated diel structure. These comparisons answer different questions and are not ranked against one another.	Daily models evaluated host-associated density. Hourly models evaluated diel structure. These comparisons answer different questions and are not ranked against one another.	Daily models evaluated host-associated density. Hourly models evaluated diel structure. These comparisons answer different questions and are not ranked against one another.	Daily models evaluated host-associated density. Hourly models evaluated diel structure. These comparisons answer different questions and are not ranked against one another.	Daily models evaluated host-associated density. Hourly models evaluated diel structure. These comparisons answer different questions and are not ranked against one another.
ID	Grain	Terms beyond intercept	Question	Validation	Final role	Boundary
S1	Positive day	Annual sine + annual cosine	Is annual seasonality sufficient for daily calling density?	Whole-station comparison with HEQZ	Transfer sensitivity	No host term
HEQZ	Positive day	Equal-scale potential-host index + annual sine + annual cosine	Does long-term potential-host opportunity add density information?	Three sampled host-opportunity surfaces; full MCMC sampling; whole-station validation	Host-informed daily density model	Equal weighting is across response groups, not species or records
D0	Positive day-hour	Annual sine + annual cosine	Baseline without within-day structure	Held-station posterior-mode scoring	Hourly baseline	Cannot represent diel peaks
D1	Positive day-hour	D0 + first and second cyclic clock-hour harmonics	Does a shared diel curve improve transfer?	Held-station scoring; full-data MCMC; posterior predictive checks	Retained hourly structure	Shared diel shape across the annual cycle
D2	Positive day-hour	D1 + annual-phase × hour interactions	Does diel shape change across the annual cycle?	Held-station scoring	Sensitivity	Additional interactions lacked stable improvement
Integrated D1	All daily/hourly layers	Fixed H4 P0 ψ + fixed p + D1 hourly density	Does hourly information materially change common ψ and p parameters?	One sampled host-opportunity surface; four-chain MCMC	Confirmation of modular use	Not used to reselect occurrence, detection or host formulae
Final hourly product	HEX-week-hour	HEQZ host + annual terms; D1 hour harmonics and dispersion	How are host-informed annual and diel components combined for prediction?	Cut-posterior composition of completed fits	City prediction input	A direct host-by-hour refit did not contribute estimates

### Sheet: C Validation
Table S11C. Validation and posterior checks	Table S11C. Validation and posterior checks	Table S11C. Validation and posterior checks	Table S11C. Validation and posterior checks	Table S11C. Validation and posterior checks	Table S11C. Validation and posterior checks
ELPD differences are positive when the first-named model is favoured. Standard errors for transfer contrasts are clustered by held-out monitoring station.	ELPD differences are positive when the first-named model is favoured. Standard errors for transfer contrasts are clustered by held-out monitoring station.	ELPD differences are positive when the first-named model is favoured. Standard errors for transfer contrasts are clustered by held-out monitoring station.	ELPD differences are positive when the first-named model is favoured. Standard errors for transfer contrasts are clustered by held-out monitoring station.	ELPD differences are positive when the first-named model is favoured. Standard errors for transfer contrasts are clustered by held-out monitoring station.	ELPD differences are positive when the first-named model is favoured. Standard errors for transfer contrasts are clustered by held-out monitoring station.
Component	Check or contrast	Estimate	Uncertainty or support	Decision	Interpretation
Daily host density	Equal-scale host coefficient	0.436	95% CrI 0.331 to 0.605; Pr(>0) = 1.000	Retain HEQZ as the host-informed density model	Positive predictive association; not causal host use
Daily host density	HEQZ − S1 held-station ELPD	+92.07	Station-clustered SE 57.17; 4 of 5 folds positive; 74.2% of sites favour HEQZ	Keep S1 as transfer sensitivity	Overall improvement was positive but not fold-consistent
Daily joint fits	MCMC diagnostics across full-data and validation fits	30 validation fits	Maximum R-hat 1.009; minimum bulk ESS 472; 0 divergences	Pass	No sampling failure drove the comparison
Hourly structure	D1 − D0 held-station ELPD	+2,694.5	Station-clustered SE 444.6; all 31 sites favour D1	Retain diel harmonics	Strong support for within-day structure
Hourly structure	D2 − D1 held-station ELPD	+13.9	Station-clustered SE 19.6; 58.1% of sites favour D2	Retain D2 only as sensitivity	Annual-by-hour interactions were unresolved
Hourly D1	Full-data MCMC	4 chains	Maximum R-hat 1.005; minimum bulk ESS 825; 0 divergences	Pass	The hourly model’s posterior sampling was stable
Integrated confirmation	Change in common ψ and p parameters	Maximum shift 0.057 SD	Maximum R-hat 1.008; minimum bulk ESS 533; 0 divergences	Support modular prediction	Hourly information did not materially change shared parameters
Hourly posterior predictive check	Prespecified count and diel summaries	5 of 5 inside 95% intervals	Mean and q95 daily counts; zero-hour fraction; 04:00-08:00 and 15:00-19:00 shares	Pass	Observed positive-day structure was reproduced
Hourly data checks	Response-effort reconciliation	1,398,905 recorded; 10,127 positive minutes	56,348 zero-count hours retained within positive days; no K > N cells	Pass	Hours without effort remained missing
