## Supplementary Data 12. Acoustic-metric definitions and reference summaries for "Urban planning leaves an audible legacy in a megacity’s bird soundscape"

### Sheet: A Metric definitions
Table S12A. Definitions of model outputs and derived acoustic metrics	Table S12A. Definitions of model outputs and derived acoustic metrics	Table S12A. Definitions of model outputs and derived acoustic metrics	Table S12A. Definitions of model outputs and derived acoustic metrics	Table S12A. Definitions of model outputs and derived acoustic metrics	Table S12A. Definitions of model outputs and derived acoustic metrics	Table S12A. Definitions of model outputs and derived acoustic metrics	Table S12A. Definitions of model outputs and derived acoustic metrics
Every metric retains its own denominator and sampling grain. The labels do not imply abundance, sound level or human disturbance.	Every metric retains its own denominator and sampling grain. The labels do not imply abundance, sound level or human disturbance.	Every metric retains its own denominator and sampling grain. The labels do not imply abundance, sound level or human disturbance.	Every metric retains its own denominator and sampling grain. The labels do not imply abundance, sound level or human disturbance.	Every metric retains its own denominator and sampling grain. The labels do not imply abundance, sound level or human disturbance.	Every metric retains its own denominator and sampling grain. The labels do not imply abundance, sound level or human disturbance.	Every metric retains its own denominator and sampling grain. The labels do not imply abundance, sound level or human disturbance.	Every metric retains its own denominator and sampling grain. The labels do not imply abundance, sound level or human disturbance.
Metric name	Symbol	Posterior definition	Denominator	Grain	Unit	Intended use	Do not interpret as
Weekly acoustic opportunity	ψ	P(z = 1)	One station- or HEX-week	Week	Probability	Map when and where Koel vocal activity may occur	Abundance, residence, nesting or habitat occupancy
Daily detectability	p	P(d = 1 | z = 1)	One effort-confirmed day	Day	Probability	Correct weekly opportunity for recording and recognition conditions	Classifier sensitivity or daily calling intensity
Fitted calling-density parameter	μ	Beta-binomial mean before truncation correction	Recorded minutes within a positive day	Day or hour	Probability parameter	Fit positive-minute counts	Unconditional exposure
Positive-day sampled-minute probability	μ+	μ / [1 − P(daily total = 0)]	A sampled minute on a model-positive day	Hour	Probability	Describe how densely positive minutes occur after the daily hurdle	Call rate per individual or continuous sound
Sampled-minute acoustic exposure	E	ψ × p × μ+	One scheduled sampled minute under the reference design	Week-day-hour	Probability	Compare model-implied positive-minute exposure across places and times	Sound pressure, loudness, annoyance or public hearing
Expected positive sampled minutes	E(MW)	Sum of E across scheduled samples in window W	A specified monitoring window	User-defined window	Expected count	Express exposure on the study sampling-design scale	Continuous real-world minutes of calling
At least one positive sample	P(K_window ≥ 1)	Draw-wise beta-binomial zero-count probability calculation, with positive-day conditioning and ψ–p composition	A specified monitoring window	User-defined window	Probability	Communicate the chance of at least one retained positive sample	1 − (1 − E)^m under independent minutes
All-day sampled-minute exposure	Eday	Equal-weight mean of 24 hourly E values	Standard day with six sampled minutes per hour	Day	Probability	Map the annual pattern under the standard sampling design	A time-weighted public exposure dose

### Sheet: B Reference summaries
Table S12B. Reference summaries for the retained model	Table S12B. Reference summaries for the retained model	Table S12B. Reference summaries for the retained model	Table S12B. Reference summaries for the retained model	Table S12B. Reference summaries for the retained model	Table S12B. Reference summaries for the retained model	Table S12B. Reference summaries for the retained model
These values describe different spatial and temporal scopes. They are included to anchor interpretation, not to form one directly comparable ranking.	These values describe different spatial and temporal scopes. They are included to anchor interpretation, not to form one directly comparable ranking.	These values describe different spatial and temporal scopes. They are included to anchor interpretation, not to form one directly comparable ranking.	These values describe different spatial and temporal scopes. They are included to anchor interpretation, not to form one directly comparable ranking.	These values describe different spatial and temporal scopes. They are included to anchor interpretation, not to form one directly comparable ranking.	These values describe different spatial and temporal scopes. They are included to anchor interpretation, not to form one directly comparable ranking.	These values describe different spatial and temporal scopes. They are included to anchor interpretation, not to form one directly comparable ranking.
Scope	Metric	Time	Estimate	95% interval or support	Reference denominator	Interpretation
Observed monitoring data	Empirical positive-minute fraction	All surveyed dates	0.724%	Point estimate	10,127 / 1,398,905 recorded sampled minutes	Raw algorithm-positive fraction before model correction
Monitored sites; observed recording conditions	Posterior sampled-minute exposure	All surveyed dates	0.662%	0.630% to 0.696%	Recording-minute-weighted ψ × p × μ+	Model-based overall counterpart to the empirical fraction
Monitored sites; observed recording conditions	Annual sampled-minute exposure	Week 18	1.394%	1.314% to 1.474%	Recorded minutes represented in week 18	Peak of the supported annual curve
Annual peak-week reference	Hourly sampled-minute exposure	Week 18, 06:00–07:00	2.90%	0.87% to 10.12%	One scheduled sampled minute	Diel reference at the annual peak week; the global supported maximum occurred at the same hour in W17 and also rounded to 2.90%
Supported seasonal window	Mean hourly sampled-minute exposure	Weeks 15-21, 06:00-07:00	2.76%	696 of 1,248 week-hour cells supported overall	One scheduled sampled minute	Average dawn exposure during the focal annual window
Study sampling design	Expected positive sampled minutes	Weeks 15-21, 06:00-07:00	0.166	Six sampled minutes per hour	One standard monitoring hour	Expected algorithm-positive samples, not continuous calling minutes
City; all eligible HEX	Area-weighted all-day sampled-minute exposure	Week 17	1.120%	12,463 HEX	Equal-weight mean of 24 hourly probabilities	Citywide display before Primary Results + Moderate Extrapolation restriction
City; Primary Results + Moderate Extrapolation HEX	Area-weighted all-day sampled-minute exposure	Week 17	1.236%	5,557 HEX	Equal-weight mean of 24 hourly probabilities	City display and trends within centroid-in-city Primary Results + Moderate Extrapolation cells; not the full 5,745-cell urban-overlap reporting population
