## Supplementary Data 13. Citywide projection and prediction-support rules for "Urban planning leaves an audible legacy in a megacity’s bird soundscape"

### Sheet: A Projection contract
Table S13A. Citywide prediction methods and quality checks	Table S13A. City-projection contract and quality checks	Table S13A. City-projection contract and quality checks	Table S13A. City-projection contract and quality checks	Table S13A. City-projection contract and quality checks	Table S13A. City-projection contract and quality checks	Table S13A. City-projection contract and quality checks
The final H4 P0 model was projected to a fixed reporting grid. Circular ecological neighbourhoods and posterior draws, not HEX polygon shape, supplied model inputs.	The frozen H4 P0 model was projected to a fixed reporting grid. Circular ecological neighbourhoods and posterior draws, not HEX polygon shape, supplied model inputs.	The frozen H4 P0 model was projected to a fixed reporting grid. Circular ecological neighbourhoods and posterior draws, not HEX polygon shape, supplied model inputs.	The frozen H4 P0 model was projected to a fixed reporting grid. Circular ecological neighbourhoods and posterior draws, not HEX polygon shape, supplied model inputs.	The frozen H4 P0 model was projected to a fixed reporting grid. Circular ecological neighbourhoods and posterior draws, not HEX polygon shape, supplied model inputs.	The frozen H4 P0 model was projected to a fixed reporting grid. Circular ecological neighbourhoods and posterior draws, not HEX polygon shape, supplied model inputs.	The frozen H4 P0 model was projected to a fixed reporting grid. Circular ecological neighbourhoods and posterior draws, not HEX polygon shape, supplied model inputs.
Component	Spatial or temporal unit	Input	Fixed operation	Output	Verified value	Interpretation boundary
Reporting geometry	City HEX	Fixed city grid	Store and display predictions in HEX polygons	One identifier per cell	13,714 unique HEXes	Grid cells are reporting units, not independent biological samples
Ecological neighbourhood	HEX centroid	Static environmental layers	Summarise within a 250-m-radius circle	Landscape covariates	Same radius as the retained station model	The circular neighbourhood, not the HEX polygon, defines ecological scale
Annual clock	HEX-week	52 annual weeks	Evaluate the specified sine and cosine terms for W01-W52	Weekly seasonal predictors	52 weeks for every HEX	This predicts a common annual cycle; it does not invent observations in unsampled weeks
Potential-host opportunity	HEX-week-surface	Three selected host models	Predict each host response, standardise with its matched full-data parameters and retain three independently sampled host-opportunity surfaces	Three host-opportunity draws	3 sampled host-opportunity surfaces	Potential-host opportunity is modelled acoustic co-occurrence, not confirmed host use
Koel weekly opportunity	HEX-week-posterior draw	H4 P0 coefficients and matched host draws	Apply the fixed coordinate-free formula; pool equal numbers of posterior samples	Posterior weekly ψ	200 Koel draws × 3 sampled host-opportunity surfaces = 600 draws	No occurrence-site intercept or coordinate trend is assigned to a new HEX
Calling density and exposure	HEX-week-day-hour	Posterior components described in Supplementary Methods S5	Combine completed posterior draws; integrate new-site and new-day effects	Calling density and sampled-minute exposure	No per-HEX refit	Exposure remains a sampled-minute probability, not sound level or human disturbance
Projection completeness	Full city-year array	All HEX-week summaries	Require finite values, ordered quantiles and probabilities in [0,1]	Checked prediction table	713,128 rows; q025 ≤ median ≤ q975	A valid number is not automatically an ecologically or statistically supported result
Map populations	Centroid-in-city subsets	City-centroid flag and support tier	Exclude categorical permanent-water cells for the all-HEX display; retain Primary Results + Moderate Extrapolation for planning summaries	Display populations	12,463 all-HEX; 5,557 Primary Results + Moderate Extrapolation	Classification totals still use all 13,714 grid cells
Note. H4 P0 contains tree cover, built cover, distance to recurrent water, elevation, annual sine and cosine terms, and three potential-host opportunities. Support labels are added after prediction and do not change posterior ψ, calling density or exposure.	Note. H4 P0 contains tree cover, built cover, distance to recurrent water, elevation, annual sine and cosine terms, and three potential-host opportunities. Support labels are added after prediction and do not change posterior ψ, calling density or exposure.	Note. H4 P0 contains tree cover, built cover, distance to recurrent water, elevation, annual sine and cosine terms, and three potential-host opportunities. Support labels are added after prediction and do not change posterior ψ, calling density or exposure.	Note. H4 P0 contains tree cover, built cover, distance to recurrent water, elevation, annual sine and cosine terms, and three potential-host opportunities. Support labels are added after prediction and do not change posterior ψ, calling density or exposure.	Note. H4 P0 contains tree cover, built cover, distance to recurrent water, elevation, annual sine and cosine terms, and three potential-host opportunities. Support labels are added after prediction and do not change posterior ψ, calling density or exposure.	Note. H4 P0 contains tree cover, built cover, distance to recurrent water, elevation, annual sine and cosine terms, and three potential-host opportunities. Support labels are added after prediction and do not change posterior ψ, calling density or exposure.	Note. H4 P0 contains tree cover, built cover, distance to recurrent water, elevation, annual sine and cosine terms, and three potential-host opportunities. Support labels are added after prediction and do not change posterior ψ, calling density or exposure.

### Sheet: B Support rules
Table S13B. Rules for prediction-interpretation, statistical and combined support	Table S13B. Deterministic ecological, statistical and combined support rules	Table S13B. Deterministic ecological, statistical and combined support rules	Table S13B. Deterministic ecological, statistical and combined support rules	Table S13B. Deterministic ecological, statistical and combined support rules	Table S13B. Deterministic ecological, statistical and combined support rules	Table S13B. Deterministic ecological, statistical and combined support rules	Table S13B. Deterministic ecological, statistical and combined support rules
PID describes ecological reporting context; H4 AOA describes similarity to the environments represented by the 31 monitoring stations. Their meanings remain separate until the final cross-classification.	PID describes ecological reporting context; H4 AOA describes similarity to the environments represented by the 31 monitoring stations. Their meanings remain separate until the final cross-classification.	PID describes ecological reporting context; H4 AOA describes similarity to the environments represented by the 31 monitoring stations. Their meanings remain separate until the final cross-classification.	PID describes ecological reporting context; H4 AOA describes similarity to the environments represented by the 31 monitoring stations. Their meanings remain separate until the final cross-classification.	PID describes ecological reporting context; H4 AOA describes similarity to the environments represented by the 31 monitoring stations. Their meanings remain separate until the final cross-classification.	PID describes ecological reporting context; H4 AOA describes similarity to the environments represented by the 31 monitoring stations. Their meanings remain separate until the final cross-classification.	PID describes ecological reporting context; H4 AOA describes similarity to the environments represented by the 31 monitoring stations. Their meanings remain separate until the final cross-classification.	PID describes ecological reporting context; H4 AOA describes similarity to the environments represented by the 31 monitoring stations. Their meanings remain separate until the final cross-classification.
Layer	Required inputs	Classification rule	Output class	Meaning	Permitted use	Not implied	Missing or non-finite input
PID setup	250-m Dynamic World mean probabilities; WorldCover categorical water fraction	Dominant class = class with the largest mean probability; no probability cut-off	Dominant class	Most strongly represented soft land-cover class	Input to the ecological reporting label	A hard land-cover map or habitat-suitability score	INVALID DATA if any required field is missing or non-finite
PID	Dominant class; hard-water check	Not excluded and dominant class is trees, grass, shrub and scrub, flooded vegetation or crops	PASS	Clear terrestrial or vegetated reporting context	Primary reporting when AOA is supported; conditional reporting otherwise	High Koel activity or high habitat quality	INVALID DATA
PID	Dominant class; hard-water check	Not excluded and dominant class is built, bare or water	UNCERTAIN	Urban or land-water mosaic requiring ecological caution	Moderate Extrapolation if statistically supported; monitoring-design use	Absence, zero exposure or failed model	INVALID DATA
PID	WorldCover permanent-water fraction	Permanent-water fraction ≥ 1 − 10⁻⁶	EXCLUDED	Outside the formal reporting domain	Display as missing / outside domain	Zero opportunity or zero exposure	INVALID DATA takes precedence if required fields are unavailable
PID	All required inputs	Any required field is missing or non-finite	INVALID DATA	Ecological label cannot be calculated	Data-quality review only	A biological class	Retain as invalid; do not convert to zero
H4 AOA setup	Seven static environmental predictors	Standardise by the 31-site mean and SD; DI = nearest equal-weight root-mean-square distance; count predictors outside training min-max	DI and range-out count	Distance from the monitored environmental space	Input to AOA classes	Prediction error or ecological suitability	AOA cannot be calculated
H4 AOA	DI; range-out count	Range-out count = 0 and DI ≤ d95 (1.140)	SUPPORTED	Within the central monitored predictor space	Primary Results or Moderate Extrapolation reporting, depending on PID	Accurate prediction at every location	Not classified if AOA inputs are invalid
H4 AOA	DI; range-out count	Range-out count = 0 and d95 < DI ≤ dmax (1.468)	BOUNDARY	Within observed ranges but near the edge of monitored environments	Primary Results or Moderate Extrapolation reporting, depending on PID	No uncertainty	Not classified if AOA inputs are invalid
H4 AOA	DI; range-out count	Range-out count = 1 and DI ≤ dmax (1.468)	EXTRAPOLATED	Limited one-variable extrapolation	Moderate Extrapolation and sensitivity analysis	Equivalent support to monitored environments	Not classified if AOA inputs are invalid
H4 AOA	DI; range-out count	Range-out count ≥ 2 or DI > dmax (1.468)	SEVERELY UNSUPPORTED	Environment is poorly represented by the monitoring network	Identify Monitoring Gaps	Low Koel activity, low exposure or model failure	Not classified if AOA inputs are invalid
Combined tier	PID and H4 AOA	PASS + SUPPORTED or BOUNDARY	Primary Results	Ecologically clear and statistically supported	Headline ecological and planning results	Causal habitat effect	Unavailable if either support layer is invalid
Combined tier	PID and H4 AOA	PASS or UNCERTAIN + EXTRAPOLATED; or UNCERTAIN + SUPPORTED or BOUNDARY	Moderate Extrapolation	One support dimension requires caution	Context, sensitivity and planning reference	Uniform statistical extrapolation	Unavailable if either support layer is invalid
Combined tier	PID and H4 AOA	PASS or UNCERTAIN + SEVERELY UNSUPPORTED	Monitoring Gaps	Reportable setting with inadequate environmental representation	Guide new monitoring	Low activity or low exposure	Unavailable if either support layer is invalid
Combined tier	PID	EXCLUDED	Outside the Reporting Domain	Categorical permanent-water exclusion	Show as missing / Outside the Reporting Domain	Zero prediction	PID invalid remains a data-quality state
Note. The seven H4 AOA inputs are tree cover, built cover, distance to recurrent water, elevation, grass cover, major-road density and tree-edge area. They are the union of static environmental inputs required by the Koel and three potential-host models supplying its predictors. The resulting AOA label is static across all 52 weeks.	Note. The seven H4 AOA inputs are tree cover, built cover, distance to recurrent water, elevation, grass cover, major-road density and tree-edge area. They are the union of static environmental inputs required by the Koel and three upstream potential-host models. The resulting AOA label is static across all 52 weeks.	Note. The seven H4 AOA inputs are tree cover, built cover, distance to recurrent water, elevation, grass cover, major-road density and tree-edge area. They are the union of static environmental inputs required by the Koel and three upstream potential-host models. The resulting AOA label is static across all 52 weeks.	Note. The seven H4 AOA inputs are tree cover, built cover, distance to recurrent water, elevation, grass cover, major-road density and tree-edge area. They are the union of static environmental inputs required by the Koel and three upstream potential-host models. The resulting AOA label is static across all 52 weeks.	Note. The seven H4 AOA inputs are tree cover, built cover, distance to recurrent water, elevation, grass cover, major-road density and tree-edge area. They are the union of static environmental inputs required by the Koel and three upstream potential-host models. The resulting AOA label is static across all 52 weeks.	Note. The seven H4 AOA inputs are tree cover, built cover, distance to recurrent water, elevation, grass cover, major-road density and tree-edge area. They are the union of static environmental inputs required by the Koel and three upstream potential-host models. The resulting AOA label is static across all 52 weeks.	Note. The seven H4 AOA inputs are tree cover, built cover, distance to recurrent water, elevation, grass cover, major-road density and tree-edge area. They are the union of static environmental inputs required by the Koel and three upstream potential-host models. The resulting AOA label is static across all 52 weeks.	Note. The seven H4 AOA inputs are tree cover, built cover, distance to recurrent water, elevation, grass cover, major-road density and tree-edge area. They are the union of static environmental inputs required by the Koel and three upstream potential-host models. The resulting AOA label is static across all 52 weeks.
