## Supplementary Data 14. Citywide prediction-support summaries for "Urban planning leaves an audible legacy in a megacity’s bird soundscape"

### Sheet: A City totals
Table S14A. Citywide extent of prediction-interpretation, statistical and combined support classes	Table S14A. Citywide extent of ecological, statistical and combined support classes	Table S14A. Citywide extent of ecological, statistical and combined support classes	Table S14A. Citywide extent of ecological, statistical and combined support classes	Table S14A. Citywide extent of ecological, statistical and combined support classes	Table S14A. Citywide extent of ecological, statistical and combined support classes	Table S14A. Citywide extent of ecological, statistical and combined support classes
HEX percentages use all 13,714 classified cells. Area is the analytical grid clipped to the union of the nine district polygons and is not an official administrative land-area estimate.	HEX percentages use all 13,714 classified cells. Area is the analytical grid clipped to the union of the nine district polygons and is not an official administrative land-area estimate.	HEX percentages use all 13,714 classified cells. Area is the analytical grid clipped to the union of the nine district polygons and is not an official administrative land-area estimate.	HEX percentages use all 13,714 classified cells. Area is the analytical grid clipped to the union of the nine district polygons and is not an official administrative land-area estimate.	HEX percentages use all 13,714 classified cells. Area is the analytical grid clipped to the union of the nine district polygons and is not an official administrative land-area estimate.	HEX percentages use all 13,714 classified cells. Area is the analytical grid clipped to the union of the nine district polygons and is not an official administrative land-area estimate.	HEX percentages use all 13,714 classified cells. Area is the analytical grid clipped to the union of the nine district polygons and is not an official administrative land-area estimate.
Support layer	Class	HEX count	% of HEXes	Clipped area (km²)	% of map area	Denominator
PID	PASS	5588	0.407467	877.095	0.410619	13,714 HEXes; clipped map area
PID	UNCERTAIN	7223	0.526688	1146.23	0.536618	13,714 HEXes; clipped map area
PID	EXCLUDED	903	0.0658451	112.704	0.0527635	13,714 HEXes; clipped map area
H4 AOA	SUPPORTED	3186	0.232317	500.415	0.234273	13,714 HEXes; clipped map area
H4 AOA	BOUNDARY	66	0.0048126	10.7043	0.0050113	13,714 HEXes; clipped map area
H4 AOA	EXTRAPOLATED	2493	0.181785	391.044	0.18307	13,714 HEXes; clipped map area
H4 AOA	SEVERELY_UNSUPPORTED	7969	0.581085	1233.87	0.577645	13,714 HEXes; clipped map area
Combined tier	Primary Results	2712	0.197754	425.724	0.199306	13,714 HEXes; clipped map area
Combined tier	Moderate Extrapolation	3033	0.221161	476.44	0.223049	13,714 HEXes; clipped map area
Combined tier	Monitoring Gaps	7066	0.51524	1121.16	0.524882	13,714 HEXes; clipped map area
Combined tier	Outside the Reporting Domain	903	0.0658451	112.704	0.0527635	13,714 HEXes; clipped map area
Note. Support labels accompany predictions and are never multiplied into weekly opportunity, calling density or sampled-minute exposure. The class percentages differ slightly between HEX counts and clipped area because boundary HEXes are only partly inside the district union.	Note. Support labels accompany predictions and are never multiplied into weekly opportunity, calling density or sampled-minute exposure. The class percentages differ slightly between HEX counts and clipped area because boundary HEXes are only partly inside the district union.	Note. Support labels accompany predictions and are never multiplied into weekly opportunity, calling density or sampled-minute exposure. The class percentages differ slightly between HEX counts and clipped area because boundary HEXes are only partly inside the district union.	Note. Support labels accompany predictions and are never multiplied into weekly opportunity, calling density or sampled-minute exposure. The class percentages differ slightly between HEX counts and clipped area because boundary HEXes are only partly inside the district union.	Note. Support labels accompany predictions and are never multiplied into weekly opportunity, calling density or sampled-minute exposure. The class percentages differ slightly between HEX counts and clipped area because boundary HEXes are only partly inside the district union.	Note. Support labels accompany predictions and are never multiplied into weekly opportunity, calling density or sampled-minute exposure. The class percentages differ slightly between HEX counts and clipped area because boundary HEXes are only partly inside the district union.	Note. Support labels accompany predictions and are never multiplied into weekly opportunity, calling density or sampled-minute exposure. The class percentages differ slightly between HEX counts and clipped area because boundary HEXes are only partly inside the district union.

### Sheet: B PID by AOA
Table S14B. Cross-tabulation of PID and H4 AOA	Table S14B. Cross-tabulation of ecological reporting domain and H4 AOA	Table S14B. Cross-tabulation of ecological reporting domain and H4 AOA	Table S14B. Cross-tabulation of ecological reporting domain and H4 AOA	Table S14B. Cross-tabulation of ecological reporting domain and H4 AOA	Table S14B. Cross-tabulation of ecological reporting domain and H4 AOA
The two support layers are evaluated independently before their rule-based assignment to the four interpretation tiers.	The two support layers are evaluated independently before their deterministic conversion to the four interpretation tiers.	The two support layers are evaluated independently before their deterministic conversion to the four interpretation tiers.	The two support layers are evaluated independently before their deterministic conversion to the four interpretation tiers.	The two support layers are evaluated independently before their deterministic conversion to the four interpretation tiers.	The two support layers are evaluated independently before their deterministic conversion to the four interpretation tiers.
PID class	Supported	Boundary	Extrapolated	Severely unsupported	Row total
PASS	2700	12	1341	1535	5588
UNCERTAIN	486	54	1152	5531	7223
EXCLUDED	0	0	0	903	903
Column total	3186	66	2493	7969	13714
Note. Primary Results = PASS with Supported or Boundary AOA. Moderate Extrapolation includes reportable Extrapolated cells and Uncertain cells with Supported or Boundary AOA. Monitoring Gaps = reportable but Severely unsupported. Excluded cells remain outside the reporting domain.	Note. Primary Results = PASS with Supported or Boundary AOA. Moderate Extrapolation includes reportable Extrapolated cells and Uncertain cells with Supported or Boundary AOA. Monitoring Gaps = reportable but Severely Unsupported. Excluded cells remain Outside the Reporting Domain.	Note. Primary Results = PASS with Supported or Boundary AOA. Moderate Extrapolation includes reportable Extrapolated cells and Uncertain cells with Supported or Boundary AOA. Monitoring Gaps = reportable but Severely unsupported. Excluded cells remain outside the reporting domain.	Note. Primary Results = PASS with Supported or Boundary AOA. Moderate Extrapolation includes reportable Extrapolated cells and Uncertain cells with Supported or Boundary AOA. Monitoring Gaps = reportable but Severely unsupported. Excluded cells remain outside the reporting domain.	Note. Primary Results = PASS with Supported or Boundary AOA. Moderate Extrapolation includes reportable Extrapolated cells and Uncertain cells with Supported or Boundary AOA. Monitoring Gaps = reportable but Severely unsupported. Excluded cells remain outside the reporting domain.	Note. Primary Results = PASS with Supported or Boundary AOA. Moderate Extrapolation includes reportable Extrapolated cells and Uncertain cells with Supported or Boundary AOA. Monitoring Gaps = reportable but Severely unsupported. Excluded cells remain outside the reporting domain.

### Sheet: C Reporting populations
Table S14C. Classification and display populations	Table S14C. Classification and display populations	Table S14C. Classification and display populations	Table S14C. Classification and display populations
Classification uses the complete fixed grid. City prediction displays use a centroid-in-city subset; urban-overlap summaries use the full supported reporting population.	Classification uses the complete fixed grid. Prediction maps and planning summaries additionally apply centroid and interpretation-domain rules.	Classification uses the complete fixed grid. Prediction maps and planning summaries additionally apply centroid and interpretation-domain rules.	Classification uses the complete fixed grid. Prediction maps and planning summaries additionally apply centroid and interpretation-domain rules.
Population	HEX count	Use	Boundary
All classified HEXes	13714	Support-class denominators and Figure S7	Includes edge cells and categorical permanent-water exclusions
Centroid-in-city, excluding categorical permanent water	12463	All-HEX weekly prediction maps and trends	Excludes centroid-outside-city and categorical permanent-water cells
Centroid-in-city Primary Results + Moderate Extrapolation	5557	Centroid-in-city prediction maps and area-weighted city trends	Display subset of the 5,745 supported reporting cells; not the denominator for POI overlays or monitoring candidate pools
Note. The H4 AOA uses only static environmental variables. One AOA and one combined-tier label therefore accompany all 52 annual weeks; no week-specific, majority or worst-week aggregation is used.	Note. The H4 AOA uses only static environmental variables. One AOA and one combined-tier label therefore accompany all 52 annual weeks; no week-specific, majority or worst-week aggregation is used.	Note. The H4 AOA uses only static environmental variables. One AOA and one combined-tier label therefore accompany all 52 annual weeks; no week-specific, majority or worst-week aggregation is used.	Note. The H4 AOA uses only static environmental variables. One AOA and one combined-tier label therefore accompany all 52 annual weeks; no week-specific, majority or worst-week aggregation is used.
