## Supplementary Data 15. Acoustic activity in planning-sensitive urban settings for "Urban planning leaves an audible legacy in a megacity’s bird soundscape"

### Sheet: A Sources and rules
Table S15A. Urban-layer sources, classes and spatial overlay rules	Table S15A. Urban-layer sources, classes and spatial overlay rules	Table S15A. Urban-layer sources, classes and spatial overlay rules	Table S15A. Urban-layer sources, classes and spatial overlay rules	Table S15A. Urban-layer sources, classes and spatial overlay rules	Table S15A. Urban-layer sources, classes and spatial overlay rules	Table S15A. Urban-layer sources, classes and spatial overlay rules
All numerical summaries use the combined Primary Results + Moderate Extrapolation reporting population. Urban layers are reporting overlays and do not alter the 250-m circular ecological neighbourhood or any posterior prediction.	All numerical summaries use the combined Primary Results + Moderate Extrapolation reporting population. Urban layers are reporting overlays and do not alter the 250-m circular ecological neighbourhood or any posterior prediction.	All numerical summaries use the combined Primary Results + Moderate Extrapolation reporting population. Urban layers are reporting overlays and do not alter the 250-m circular ecological neighbourhood or any posterior prediction.	All numerical summaries use the combined Primary Results + Moderate Extrapolation reporting population. Urban layers are reporting overlays and do not alter the 250-m circular ecological neighbourhood or any posterior prediction.	All numerical summaries use the combined Primary Results + Moderate Extrapolation reporting population. Urban layers are reporting overlays and do not alter the 250-m circular ecological neighbourhood or any posterior prediction.	All numerical summaries use the combined Primary Results + Moderate Extrapolation reporting population. Urban layers are reporting overlays and do not alter the 250-m circular ecological neighbourhood or any posterior prediction.	All numerical summaries use the combined Primary Results + Moderate Extrapolation reporting population. Urban layers are reporting overlays and do not alter the 250-m circular ecological neighbourhood or any posterior prediction.
Layer or class	Source field	Included values	Spatial representation	Processing rule	Summary weight or output	Boundary
Reporting population	S6 interpretation tiers	Primary Results + Moderate Extrapolation	5,745 fixed HEXes	Filter after prediction	All posterior quantities retained unchanged	Monitoring gaps and permanent-water exclusions omitted from numerical summaries
OSM snapshot	Shenzhen OpenStreetMap PBF snapshot; latest object edit 30 March 2026	Nodes, ways and relations	Whole Shenzhen district union	Retain object type, identifier, version and timestamp	Traceable source for both overlay families	© OpenStreetMap contributors; ODbL
Sensitive places	OSM amenity, healthcare, social_facility, tourism and leisure tags	Six non-overlapping classes	Interior point for polygon features; assigned to its containing reporting HEX	Remove exact source duplicates; collapse same-class, same-name points within 50 m	Equal weight per retained POI	No 250-m POI buffer
School and childcare	amenity	school; kindergarten; childcare	Representative point	Assigned POI class	Equal POI weight	Separate from higher education
Higher education	amenity	university; college	Representative point	Assigned POI class	Equal POI weight	Separate from school and childcare
Hospital	amenity or healthcare	hospital	Representative point	Assigned POI class	Equal POI weight	Separate from other healthcare and care
Other healthcare and care	amenity; healthcare; social_facility	clinic; doctors/doctor; dentist; centre; rehabilitation; nursing/care facilities	Representative point	Assigned POI class	Equal POI weight	Hospital records excluded from this class
Park and garden	leisure	park; garden	Representative point	Assigned POI class	Equal POI weight	Mapped facilities, not total greenspace
Accommodation	tourism or amenity	hotel; guest_house; hostel; motel; apartment; resort	Representative point	Assigned POI class	Equal POI weight	Mapped facilities only
Functional zones	OSM landuse polygons	residential; commercial; industrial	Clip to district union, dissolve by class and intersect with reporting HEXes	Calculate actual polygon-HEX overlap area	Weight by overlap area	A HEX may contain more than one class
Posterior aggregation	Completed H4 P0 joint posterior from S5-S6	100 matched draws per host imputation; 300 total	HEX-week predictions joined to overlay weights	Aggregate within every draw before calculating intervals	Annual ψ, W10-W30 ψ, peak week and dawn metrics	No marginal-quantile multiplication or independence conversion
Note. After clipping to the city and removing duplicate representations, the final layer contained 3,653 citywide POIs; 763 occurred in Primary Results or Moderate Extrapolation HEXes. Thirteen duplicate map representations with the same class and normalised name within 50 m were removed.	Note. After city clipping and deterministic semantic deduplication, the canonical layer contained 3,653 citywide POIs; 763 occurred in Primary Results or Moderate Extrapolation HEXes. Thirteen duplicate map representations with the same class and normalised name within 50 m were removed.	Note. After city clipping and deterministic semantic deduplication, the canonical layer contained 3,653 citywide POIs; 763 occurred in Primary Results or Moderate Extrapolation HEXes. Thirteen duplicate map representations with the same class and normalised name within 50 m were removed.	Note. After city clipping and deterministic semantic deduplication, the canonical layer contained 3,653 citywide POIs; 763 occurred in Primary Results or Moderate Extrapolation HEXes. Thirteen duplicate map representations with the same class and normalised name within 50 m were removed.	Note. After city clipping and deterministic semantic deduplication, the canonical layer contained 3,653 citywide POIs; 763 occurred in Primary Results or Moderate Extrapolation HEXes. Thirteen duplicate map representations with the same class and normalised name within 50 m were removed.	Note. After city clipping and deterministic semantic deduplication, the canonical layer contained 3,653 citywide POIs; 763 occurred in Primary Results or Moderate Extrapolation HEXes. Thirteen duplicate map representations with the same class and normalised name within 50 m were removed.	Note. After city clipping and deterministic semantic deduplication, the canonical layer contained 3,653 citywide POIs; 763 occurred in Primary Results or Moderate Extrapolation HEXes. Thirteen duplicate map representations with the same class and normalised name within 50 m were removed.

### Sheet: B Sensitive places
Table S15B. Posterior acoustic-activity summaries for sensitive-place classes	Table S15B. Posterior acoustic-activity summaries for sensitive-place classes	Table S15B. Posterior acoustic-activity summaries for sensitive-place classes	Table S15B. Posterior acoustic-activity summaries for sensitive-place classes	Table S15B. Posterior acoustic-activity summaries for sensitive-place classes	Table S15B. Posterior acoustic-activity summaries for sensitive-place classes	Table S15B. Posterior acoustic-activity summaries for sensitive-place classes	Table S15B. Posterior acoustic-activity summaries for sensitive-place classes
POIs were equally weighted after duplicate removal. Values are posterior medians [95% credible intervals] from 300 draws and use only POIs in Primary Results + Moderate Extrapolation HEXes.	POIs were equal-weighted after canonical deduplication. Values are posterior medians [95% credible intervals] from 300 draws and use only POIs in Primary Results + Moderate Extrapolation HEXes.	POIs were equal-weighted after canonical deduplication. Values are posterior medians [95% credible intervals] from 300 draws and use only POIs in Primary Results + Moderate Extrapolation HEXes.	POIs were equal-weighted after canonical deduplication. Values are posterior medians [95% credible intervals] from 300 draws and use only POIs in Primary Results + Moderate Extrapolation HEXes.	POIs were equal-weighted after canonical deduplication. Values are posterior medians [95% credible intervals] from 300 draws and use only POIs in Primary Results + Moderate Extrapolation HEXes.	POIs were equal-weighted after canonical deduplication. Values are posterior medians [95% credible intervals] from 300 draws and use only POIs in Primary Results + Moderate Extrapolation HEXes.	POIs were equal-weighted after canonical deduplication. Values are posterior medians [95% credible intervals] from 300 draws and use only POIs in Primary Results + Moderate Extrapolation HEXes.	POIs were equal-weighted after canonical deduplication. Values are posterior medians [95% credible intervals] from 300 draws and use only POIs in Primary Results + Moderate Extrapolation HEXes.
Sensitive-place class	POIs	Occupied HEXes	Annual mean ψ	W10-W30 mean ψ	Peak week	Dawn expected positive sampled minutes	Dawn P(K_window ≥ 1)
School and childcare	269	221	0.395 [0.226, 0.601]	0.707 [0.484, 0.882]	W21	0.269 [0.125, 1.211]	0.167 [0.102, 0.279]
Higher education	26	25	0.379 [0.202, 0.596]	0.686 [0.444, 0.867]	W20	0.226 [0.113, 0.956]	0.154 [0.096, 0.267]
Hospital	23	23	0.380 [0.237, 0.560]	0.697 [0.505, 0.861]	W20	0.304 [0.135, 1.351]	0.177 [0.107, 0.286]
Other healthcare and care	18	18	0.403 [0.274, 0.560]	0.739 [0.573, 0.867]	W20	0.397 [0.150, 1.695]	0.201 [0.123, 0.296]
Park and garden	374	278	0.402 [0.310, 0.523]	0.750 [0.628, 0.852]	W20	0.445 [0.160, 1.960]	0.220 [0.129, 0.314]
Accommodation	53	47	0.425 [0.303, 0.589]	0.755 [0.601, 0.884]	W20	0.438 [0.157, 1.849]	0.212 [0.127, 0.307]
Note. Dawn metrics describe 24 scheduled samples from 04:00–08:00 on a reference day, averaged across W15–W21. Window probabilities use draw-wise beta-binomial zero-count probabilities with positive-day conditioning and ψ–p composition. They are not continuous calling duration, sound level, human presence or disturbance.	Note. The dawn window is 04:00-08:00 in W15-W21 and contains 24 scheduled sampled-minute opportunities (six per hour). Expected minutes and P(K_window ≥ 1) come from the fitted beta-binomial process. They are not continuous calling duration, sound level, human presence or perceived disturbance.	Note. The dawn window is 04:00-08:00 in W15-W21 and contains 24 scheduled sampled-minute opportunities (six per hour). Expected minutes and P(K_window ≥ 1) come from the fitted beta-binomial process. They are not continuous calling duration, sound level, human presence or perceived disturbance.	Note. The dawn window is 04:00-08:00 in W15-W21 and contains 24 scheduled sampled-minute opportunities (six per hour). Expected minutes and P(K_window ≥ 1) come from the fitted beta-binomial process. They are not continuous calling duration, sound level, human presence or perceived disturbance.	Note. The dawn window is 04:00-08:00 in W15-W21 and contains 24 scheduled sampled-minute opportunities (six per hour). Expected minutes and P(K_window ≥ 1) come from the fitted beta-binomial process. They are not continuous calling duration, sound level, human presence or perceived disturbance.	Note. The dawn window is 04:00-08:00 in W15-W21 and contains 24 scheduled sampled-minute opportunities (six per hour). Expected minutes and P(K_window ≥ 1) come from the fitted beta-binomial process. They are not continuous calling duration, sound level, human presence or perceived disturbance.	Note. The dawn window is 04:00-08:00 in W15-W21 and contains 24 scheduled sampled-minute opportunities (six per hour). Expected minutes and P(K_window ≥ 1) come from the fitted beta-binomial process. They are not continuous calling duration, sound level, human presence or perceived disturbance.	Note. The dawn window is 04:00-08:00 in W15-W21 and contains 24 scheduled sampled-minute opportunities (six per hour). Expected minutes and P(K_window ≥ 1) come from the fitted beta-binomial process. They are not continuous calling duration, sound level, human presence or perceived disturbance.

### Sheet: C Functional zones
Table S15C. Posterior acoustic-activity summaries for functional urban zones	Table S15C. Posterior acoustic-activity summaries for functional urban zones	Table S15C. Posterior acoustic-activity summaries for functional urban zones	Table S15C. Posterior acoustic-activity summaries for functional urban zones	Table S15C. Posterior acoustic-activity summaries for functional urban zones	Table S15C. Posterior acoustic-activity summaries for functional urban zones	Table S15C. Posterior acoustic-activity summaries for functional urban zones	Table S15C. Posterior acoustic-activity summaries for functional urban zones
Residential, commercial and industrial polygons were weighted by their actual overlap area with Primary Results + Moderate Extrapolation HEXes. Values are posterior medians [95% credible intervals] from 300 draws.	Residential, commercial and industrial polygons were weighted by their actual overlap area with Primary Results + Moderate Extrapolation HEXes. Values are posterior medians [95% credible intervals] from 300 draws.	Residential, commercial and industrial polygons were weighted by their actual overlap area with Primary Results + Moderate Extrapolation HEXes. Values are posterior medians [95% credible intervals] from 300 draws.	Residential, commercial and industrial polygons were weighted by their actual overlap area with Primary Results + Moderate Extrapolation HEXes. Values are posterior medians [95% credible intervals] from 300 draws.	Residential, commercial and industrial polygons were weighted by their actual overlap area with Primary Results + Moderate Extrapolation HEXes. Values are posterior medians [95% credible intervals] from 300 draws.	Residential, commercial and industrial polygons were weighted by their actual overlap area with Primary Results + Moderate Extrapolation HEXes. Values are posterior medians [95% credible intervals] from 300 draws.	Residential, commercial and industrial polygons were weighted by their actual overlap area with Primary Results + Moderate Extrapolation HEXes. Values are posterior medians [95% credible intervals] from 300 draws.	Residential, commercial and industrial polygons were weighted by their actual overlap area with Primary Results + Moderate Extrapolation HEXes. Values are posterior medians [95% credible intervals] from 300 draws.
Functional zone	Overlap area (km²)	Overlapping HEXes	Annual mean ψ	W10-W30 mean ψ	Peak week	Dawn expected positive sampled minutes	Dawn P(K_window ≥ 1)
Residential	29.2324	1027	0.396 [0.235, 0.599]	0.714 [0.499, 0.879]	W20	0.288 [0.131, 1.259]	0.172 [0.106, 0.281]
Commercial	4.60849	254	0.400 [0.292, 0.547]	0.739 [0.591, 0.868]	W20	0.402 [0.150, 1.817]	0.205 [0.124, 0.308]
Industrial	28.7844	878	0.395 [0.281, 0.544]	0.731 [0.571, 0.863]	W20	0.360 [0.144, 1.632]	0.196 [0.119, 0.302]
Note. A HEX may contribute to multiple functional-zone classes when separate mapped polygons occur within it. The polygon overlap is a reporting weight; ecological predictors remain 250-m circular-neighbourhood summaries. Urban layers: © OpenStreetMap contributors, ODbL.	Note. A HEX may contribute to multiple functional-zone classes when separate mapped polygons occur within it. The polygon overlap is a reporting weight; ecological predictors remain 250-m circular-neighbourhood summaries. Urban layers: © OpenStreetMap contributors, ODbL.	Note. A HEX may contribute to multiple functional-zone classes when separate mapped polygons occur within it. The polygon overlap is a reporting weight; ecological predictors remain 250-m circular-neighbourhood summaries. Urban layers: © OpenStreetMap contributors, ODbL.	Note. A HEX may contribute to multiple functional-zone classes when separate mapped polygons occur within it. The polygon overlap is a reporting weight; ecological predictors remain 250-m circular-neighbourhood summaries. Urban layers: © OpenStreetMap contributors, ODbL.	Note. A HEX may contribute to multiple functional-zone classes when separate mapped polygons occur within it. The polygon overlap is a reporting weight; ecological predictors remain 250-m circular-neighbourhood summaries. Urban layers: © OpenStreetMap contributors, ODbL.	Note. A HEX may contribute to multiple functional-zone classes when separate mapped polygons occur within it. The polygon overlap is a reporting weight; ecological predictors remain 250-m circular-neighbourhood summaries. Urban layers: © OpenStreetMap contributors, ODbL.	Note. A HEX may contribute to multiple functional-zone classes when separate mapped polygons occur within it. The polygon overlap is a reporting weight; ecological predictors remain 250-m circular-neighbourhood summaries. Urban layers: © OpenStreetMap contributors, ODbL.	Note. A HEX may contribute to multiple functional-zone classes when separate mapped polygons occur within it. The polygon overlap is a reporting weight; ecological predictors remain 250-m circular-neighbourhood summaries. Urban layers: © OpenStreetMap contributors, ODbL.
