## Supplementary Data 16. Additional monitoring-site selection for "Urban planning leaves an audible legacy in a megacity’s bird soundscape"

### Sheet: A Eligibility and scores
Table S16A. Candidate eligibility and monitoring-priority rules	Table S16A. Candidate eligibility and monitoring-priority rules	Table S16A. Candidate eligibility and monitoring-priority rules	Table S16A. Candidate eligibility and monitoring-priority rules	Table S16A. Candidate eligibility and monitoring-priority rules	Table S16A. Candidate eligibility and monitoring-priority rules	Table S16A. Candidate eligibility and monitoring-priority rules
The two scientific routes answer different questions. Mapped planning-sensitive context is a tie-breaker and display label; it does not replace Coverage Expansion or Prediction Validation.	The two scientific routes answer different questions. Mapped planning-sensitive context is a tie-breaker and display label; it does not replace Coverage Expansion or Prediction Validation.	The two scientific routes answer different questions. Mapped planning-sensitive context is a tie-breaker and display label; it does not replace Coverage Expansion or Prediction Validation.	The two scientific routes answer different questions. Mapped planning-sensitive context is a tie-breaker and display label; it does not replace Coverage Expansion or Prediction Validation.	The two scientific routes answer different questions. Mapped planning-sensitive context is a tie-breaker and display label; it does not replace Coverage Expansion or Prediction Validation.	The two scientific routes answer different questions. Mapped planning-sensitive context is a tie-breaker and display label; it does not replace Coverage Expansion or Prediction Validation.	The two scientific routes answer different questions. Mapped planning-sensitive context is a tie-breaker and display label; it does not replace Coverage Expansion or Prediction Validation.
Stage or route	Eligible population or input	Primary score	Update or scale	Verified population	Decision rule	Interpretation boundary
Candidate screening	PID PASS or UNCERTAIN; complete values for the seven environmental predictors required by H4 and its potential-host models; no existing PAM station	None (eligibility screening only)	Start with all fixed 250-m reporting HEXes	7,065 Coverage Expansion and 5,715 Prediction Validation cells before spacing	Remove cells closer than 4.627 km to existing stations	Field feasibility not yet assessed
Coverage Expansion	Monitoring Gaps	Prospective marginal number of gap cells leaving SEVERELY_UNSUPPORTED using the fixed AOA dmax threshold	Recalculate predictor ranges and nearest dissimilarity after each selected cell	2,734 spacing-eligible cells	Select largest current gain	Prospective support gain; not observed accuracy
Prediction Validation	Primary Results + Moderate Extrapolation	Mean W15-W21 width of the primary three-host transfer model ψ 95% credible interval	Remove cells within 4.627 km after each selection	2,017 spacing-eligible cells	Select largest remaining interval width	Precision gap; not expected activity
Spacing	Observed 31-site network	Median nearest-neighbour distance	4.627 km	Both routes	Apply to existing and newly selected sites	Data-derived minimum spacing to reduce redundancy
Mapped planning-sensitive context	Mapped sensitive places or urban functional-zone overlap	Binary/class evidence	No analytical weight	Both routes	Break exact scientific-score ties, then distance and HEX code	Does not determine the sequence
Figure S9 Layer 3	Reportable cells	Stronger within-layer scientific display score × mapped planning-sensitive-context display score	0-100 display scale	Planning communication only	Not used by the sequential algorithm	Not a new model or risk score
Deployment sizes	Illustrative totals of 5, 10 and 15 sites	Allocate in proportion to spacing-eligible route-pool sizes	3+2; 6+4; 9+6 (Coverage Expansion + Prediction Validation)	Nested portfolios	Retain earlier candidates as deployment size increases	Transparent scenario, not global optimisation
Field decision	Selected HEX centroid	Access, permission, power, security, local noise and recorder placement	Site visit and feasibility audit	All candidates	Confirm or replace before deployment	Not represented in model-based scores
Note. Fixed model: primary three-host transfer model; no coordinate terms. Seven-variable predictor space: trees, built, dist_water_m_nearest, elevation, grass, road_density, tree_edge_area_50m. AOA d95 = 1.140; dmax = 1.468.	Note. Frozen model: primary three-host transfer model; no coordinate terms. Seven-variable predictor space: trees, built, dist_water_m_nearest, elevation, grass, road_density, tree_edge_area_50m. AOA d95 = 1.140; dmax = 1.468.	Note. Frozen model: primary three-host transfer model; no coordinate terms. Seven-variable predictor space: trees, built, dist_water_m_nearest, elevation, grass, road_density, tree_edge_area_50m. AOA d95 = 1.140; dmax = 1.468.	Note. Frozen model: primary three-host transfer model; no coordinate terms. Seven-variable predictor space: trees, built, dist_water_m_nearest, elevation, grass, road_density, tree_edge_area_50m. AOA d95 = 1.140; dmax = 1.468.	Note. Frozen model: primary three-host transfer model; no coordinate terms. Seven-variable predictor space: trees, built, dist_water_m_nearest, elevation, grass, road_density, tree_edge_area_50m. AOA d95 = 1.140; dmax = 1.468.	Note. Frozen model: primary three-host transfer model; no coordinate terms. Seven-variable predictor space: trees, built, dist_water_m_nearest, elevation, grass, road_density, tree_edge_area_50m. AOA d95 = 1.140; dmax = 1.468.	Note. Frozen model: primary three-host transfer model; no coordinate terms. Seven-variable predictor space: trees, built, dist_water_m_nearest, elevation, grass, road_density, tree_edge_area_50m. AOA d95 = 1.140; dmax = 1.468.

### Sheet: B Candidate sequences
Table S16B. Sequential candidate lists for the two monitoring routes	Table S16B. Sequential candidate lists for the two monitoring routes	Table S16B. Sequential candidate lists for the two monitoring routes	Table S16B. Sequential candidate lists for the two monitoring routes	Table S16B. Sequential candidate lists for the two monitoring routes	Table S16B. Sequential candidate lists for the two monitoring routes	Table S16B. Sequential candidate lists for the two monitoring routes	Table S16B. Sequential candidate lists for the two monitoring routes	Table S16B. Sequential candidate lists for the two monitoring routes	Table S16B. Sequential candidate lists for the two monitoring routes
Route ranks are route-specific. Coverage gain is recomputed after each Coverage Expansion site; W15–W21 uncertainty is the mean weekly ψ 95% credible-interval width. Candidate codes refer to fixed HEX centroids.	Route ranks are route-specific. Coverage gain is recomputed after each Coverage Expansion site; W15-W21 uncertainty is the mean weekly ψ 95% credible-interval width. Candidate codes refer to fixed HEX centroids.	Route ranks are route-specific. Coverage gain is recomputed after each Coverage Expansion site; W15-W21 uncertainty is the mean weekly ψ 95% credible-interval width. Candidate codes refer to fixed HEX centroids.	Route ranks are route-specific. Coverage gain is recomputed after each Coverage Expansion site; W15-W21 uncertainty is the mean weekly ψ 95% credible-interval width. Candidate codes refer to fixed HEX centroids.	Route ranks are route-specific. Coverage gain is recomputed after each Coverage Expansion site; W15-W21 uncertainty is the mean weekly ψ 95% credible-interval width. Candidate codes refer to fixed HEX centroids.	Route ranks are route-specific. Coverage gain is recomputed after each Coverage Expansion site; W15-W21 uncertainty is the mean weekly ψ 95% credible-interval width. Candidate codes refer to fixed HEX centroids.	Route ranks are route-specific. Coverage gain is recomputed after each Coverage Expansion site; W15-W21 uncertainty is the mean weekly ψ 95% credible-interval width. Candidate codes refer to fixed HEX centroids.	Route ranks are route-specific. Coverage gain is recomputed after each Coverage Expansion site; W15-W21 uncertainty is the mean weekly ψ 95% credible-interval width. Candidate codes refer to fixed HEX centroids.	Route ranks are route-specific. Coverage gain is recomputed after each Coverage Expansion site; W15-W21 uncertainty is the mean weekly ψ 95% credible-interval width. Candidate codes refer to fixed HEX centroids.	Route ranks are route-specific. Coverage gain is recomputed after each Coverage Expansion site; W15-W21 uncertainty is the mean weekly ψ 95% credible-interval width. Candidate codes refer to fixed HEX centroids.
Route	Rank	Candidate HEX	District	Marginal gap gain	Cumulative gap gain	W15-W21 ψ CrI width	Nearest existing PAM (km)	Mapped planning-sensitive context	Included total deployment sizes
Coverage Expansion	1	HEX250_01780	Bao'an	5123	5123	0.464	5.51	Functional zone only	5, 10, 15
Coverage Expansion	2	HEX250_05826	Bao'an	598	5721	0.002	7.61	No mapped planning-sensitive context	5, 10, 15
Coverage Expansion	3	HEX250_11336	Bao'an	488	6209	0.597	5.08	No mapped planning-sensitive context	5, 10, 15
Coverage Expansion	4	HEX250_07298	Longgang	294	6503	0.099	5.91	Functional zone only	10, 15
Coverage Expansion	5	HEX250_10397	Guangming	130	6633	0.108	5.35	No mapped planning-sensitive context	10, 15
Coverage Expansion	6	HEX250_04952	Longgang	115	6748	0.721	5.02	POI + functional zone	10, 15
Coverage Expansion	7	HEX250_11649	Longhua	59	6807	0.099	7.88	No mapped planning-sensitive context	15
Coverage Expansion	8	HEX250_09874	Longgang	41	6848	0.084	4.92	Functional zone only	15
Coverage Expansion	9	HEX250_03030	Yantian	36	6884	0.791	5.02	Functional zone only	15
Coverage Expansion	10	HEX250_06378	Longgang	34	6918	0.086	5.32	No mapped planning-sensitive context	Not selected at 5/10/15
Coverage Expansion	11	HEX250_12967	Longgang	22	6940	0.160	11.76	Functional zone only	Not selected at 5/10/15
Coverage Expansion	12	HEX250_07631	Bao'an	20	6960	0.046	5.50	No mapped planning-sensitive context	Not selected at 5/10/15
Coverage Expansion	13	HEX250_06667	Longhua	14	6974	0.399	5.15	Functional zone only	Not selected at 5/10/15
Coverage Expansion	14	HEX250_09460	Bao'an	10	6984	0.008	8.49	Functional zone only	Not selected at 5/10/15
Coverage Expansion	15	HEX250_00451	Longgang	9	6993	0.056	5.33	Functional zone only	Not selected at 5/10/15
Prediction Validation	1	HEX250_10335	Longgang			0.714	6.08	No mapped planning-sensitive context	5, 10, 15
Prediction Validation	2	HEX250_12501	Longgang			0.698	7.29	No mapped planning-sensitive context	5, 10, 15
Prediction Validation	3	HEX250_06090	Longgang			0.691	5.64	Functional zone only	10, 15
Prediction Validation	4	HEX250_06503	Longgang			0.687	6.01	Functional zone only	10, 15
Prediction Validation	5	HEX250_04972	Longgang			0.684	4.99	No mapped planning-sensitive context	15
Prediction Validation	6	HEX250_10733	Longhua			0.678	5.63	Functional zone only	15
Prediction Validation	7	HEX250_09501	Bao'an			0.661	5.10	Functional zone only	Not selected at 5/10/15
Prediction Validation	8	HEX250_12565	Longhua			0.657	9.20	No mapped planning-sensitive context	Not selected at 5/10/15
Prediction Validation	9	HEX250_11786	Longgang			0.635	6.88	No mapped planning-sensitive context	Not selected at 5/10/15
Prediction Validation	10	HEX250_09916	Pingshan			0.634	5.89	No mapped planning-sensitive context	Not selected at 5/10/15
Prediction Validation	11	HEX250_07236	Bao'an			0.633	5.10	Functional zone only	Not selected at 5/10/15
Prediction Validation	12	HEX250_10671	Bao'an			0.604	5.29	Functional zone only	Not selected at 5/10/15
Prediction Validation	13	HEX250_11088	Guangming			0.600	6.64	Functional zone only	Not selected at 5/10/15
Prediction Validation	14	HEX250_06566	Longgang			0.554	6.47	POI only	Not selected at 5/10/15
Prediction Validation	15	HEX250_10983	Longhua			0.554	5.29	No mapped planning-sensitive context	Not selected at 5/10/15
Note. Blank coverage-gain fields are not applicable to Prediction Validation. Mapped planning-sensitive context records mapped co-location only. Candidate centroids remain subject to access and micro-site checks before field deployment.	Note. Blank coverage-gain fields are not applicable to Route V. Planning-sensitive context records mapped co-location only. Candidate centroids remain subject to access and micro-site checks before field deployment.	Note. Blank coverage-gain fields are not applicable to Route V. Planning-sensitive context records mapped co-location only. Candidate centroids remain subject to access and micro-site checks before field deployment.	Note. Blank coverage-gain fields are not applicable to Route V. Planning-sensitive context records mapped co-location only. Candidate centroids remain subject to access and micro-site checks before field deployment.	Note. Blank coverage-gain fields are not applicable to Route V. Planning-sensitive context records mapped co-location only. Candidate centroids remain subject to access and micro-site checks before field deployment.	Note. Blank coverage-gain fields are not applicable to Route V. Planning-sensitive context records mapped co-location only. Candidate centroids remain subject to access and micro-site checks before field deployment.	Note. Blank coverage-gain fields are not applicable to Route V. Planning-sensitive context records mapped co-location only. Candidate centroids remain subject to access and micro-site checks before field deployment.	Note. Blank coverage-gain fields are not applicable to Route V. Planning-sensitive context records mapped co-location only. Candidate centroids remain subject to access and micro-site checks before field deployment.	Note. Blank coverage-gain fields are not applicable to Route V. Planning-sensitive context records mapped co-location only. Candidate centroids remain subject to access and micro-site checks before field deployment.	Note. Blank coverage-gain fields are not applicable to Route V. Planning-sensitive context records mapped co-location only. Candidate centroids remain subject to access and micro-site checks before field deployment.

### Sheet: C Deployment sizes
Table S16C. Deployment sizes and candidate stability	Table S16C. Deployment sizes and candidate stability	Table S16C. Deployment sizes and candidate stability	Table S16C. Deployment sizes and candidate stability	Table S16C. Deployment sizes and candidate stability	Table S16C. Deployment sizes and candidate stability	Table S16C. Deployment sizes and candidate stability	Table S16C. Deployment sizes and candidate stability
Deployment-size allocations are proportional to the spacing-eligible route pools and retain a minimum of one site per route. Portfolios are nested as the total deployment size increases.	Deployment-size allocations are proportional to the spacing-eligible route pools and retain a minimum of one site per route. Portfolios are nested as the total deployment size increases.	Deployment-size allocations are proportional to the spacing-eligible route pools and retain a minimum of one site per route. Portfolios are nested as the total deployment size increases.	Deployment-size allocations are proportional to the spacing-eligible route pools and retain a minimum of one site per route. Portfolios are nested as the total deployment size increases.	Deployment-size allocations are proportional to the spacing-eligible route pools and retain a minimum of one site per route. Portfolios are nested as the total deployment size increases.	Deployment-size allocations are proportional to the spacing-eligible route pools and retain a minimum of one site per route. Portfolios are nested as the total deployment size increases.	Deployment-size allocations are proportional to the spacing-eligible route pools and retain a minimum of one site per route. Portfolios are nested as the total deployment size increases.	Deployment-size allocations are proportional to the spacing-eligible route pools and retain a minimum of one site per route. Portfolios are nested as the total deployment size increases.
Total new sites	Coverage Expansion sites	Prediction Validation sites	Cumulative gap gain	Share of 7,066 gaps	Mean selected Prediction Validation interval width	Nested	Portfolio rows
5	3	2	6209	87.9%	0.706	Yes	5
10	6	4	6748	95.5%	0.698	Yes	10
15	9	6	6884	97.4%	0.692	Yes	15
Candidate retention across the three illustrative deployment sizes	Candidate retention across the three illustrative deployment sizes	Candidate retention across the three illustrative deployment sizes	Candidate retention across the three illustrative deployment sizes	Candidate retention across the three illustrative deployment sizes	Candidate retention across the three illustrative deployment sizes	Candidate retention across the three illustrative deployment sizes	Candidate retention across the three illustrative deployment sizes
Objective code	Route rank	Candidate HEX	Size 5	Size 10	Size 15	Deployment sizes retained	Stability class
L	1	HEX250_01780	Selected	Selected	Selected	3	Core candidate
L	2	HEX250_05826	Selected	Selected	Selected	3	Core candidate
L	3	HEX250_11336	Selected	Selected	Selected	3	Core candidate
V	1	HEX250_10335	Selected	Selected	Selected	3	Core candidate
V	2	HEX250_12501	Selected	Selected	Selected	3	Core candidate
L	4	HEX250_07298	—	Selected	Selected	2	Added at size 10
L	5	HEX250_10397	—	Selected	Selected	2	Added at size 10
L	6	HEX250_04952	—	Selected	Selected	2	Added at size 10
V	3	HEX250_06090	—	Selected	Selected	2	Added at size 10
V	4	HEX250_06503	—	Selected	Selected	2	Added at size 10
L	7	HEX250_11649	—	—	Selected	1	Added at size 15
L	8	HEX250_09874	—	—	Selected	1	Added at size 15
L	9	HEX250_03030	—	—	Selected	1	Added at size 15
V	5	HEX250_04972	—	—	Selected	1	Added at size 15
V	6	HEX250_10733	—	—	Selected	1	Added at size 15
Note. Cumulative Coverage Expansion gain is recomputed sequentially. Mean selected Prediction Validation interval width describes the uncertainty targeted by the portfolio; it is not an estimate of the reduction that a future deployment will realise.	Note. The cumulative Coverage Expansion gain is recomputed sequentially. The mean selected Prediction Validation width describes the uncertainty targeted by the portfolio; it is not an estimate of the reduction that a future deployment will realise.	Note. The cumulative Coverage Expansion gain is recomputed sequentially. The mean selected Prediction Validation width describes the uncertainty targeted by the portfolio; it is not an estimate of the reduction that a future deployment will realise.	Note. The cumulative Coverage Expansion gain is recomputed sequentially. The mean selected Prediction Validation width describes the uncertainty targeted by the portfolio; it is not an estimate of the reduction that a future deployment will realise.	Note. The cumulative Coverage Expansion gain is recomputed sequentially. The mean selected Prediction Validation width describes the uncertainty targeted by the portfolio; it is not an estimate of the reduction that a future deployment will realise.	Note. The cumulative Coverage Expansion gain is recomputed sequentially. The mean selected Prediction Validation width describes the uncertainty targeted by the portfolio; it is not an estimate of the reduction that a future deployment will realise.	Note. The cumulative Coverage Expansion gain is recomputed sequentially. The mean selected Prediction Validation width describes the uncertainty targeted by the portfolio; it is not an estimate of the reduction that a future deployment will realise.	Note. The cumulative Coverage Expansion gain is recomputed sequentially. The mean selected Prediction Validation width describes the uncertainty targeted by the portfolio; it is not an estimate of the reduction that a future deployment will realise.
