## Supplementary Data 17. Software, model settings and reproducibility records for "Urban planning leaves an audible legacy in a megacity’s bird soundscape"

### Sheet: A Software environment
Table S17A. Software and computing environment	Table S17A. Software and computing environment	Table S17A. Software and computing environment	Table S17A. Software and computing environment	Table S17A. Software and computing environment	Table S17A. Software and computing environment
Versions were read from archived software-version records or verified in the final reconstruction environment on 3 August 2026. Acoustic model development and validation data are detailed in Table S3.	Versions were read from archived runtime contracts or verified in the final reconstruction environment on 3 August 2026. Acoustic model development and validation data are detailed in Table S3.	Versions were read from archived runtime contracts or verified in the final reconstruction environment on 3 August 2026. Acoustic model development and validation data are detailed in Table S3.	Versions were read from archived runtime contracts or verified in the final reconstruction environment on 3 August 2026. Acoustic model development and validation data are detailed in Table S3.	Versions were read from archived runtime contracts or verified in the final reconstruction environment on 3 August 2026. Acoustic model development and validation data are detailed in Table S3.	Versions were read from archived runtime contracts or verified in the final reconstruction environment on 3 August 2026. Acoustic model development and validation data are detailed in Table S3.
Analytical component	Software or model	Version or identity	Role	Version evidence	Boundary or note
Acoustic event detection	ATST-Frame + EACRNN, two-stage Mean Teacher	Trained model used for analysis	Candidate urban sound events	Training design and shared PSDS evidence in Table S3	Model identity is reported; metrics are not Koel-specific
Spectrogram localisation	YOLOv8n-derived model	Trained model used for analysis	Time-frequency localisation of candidate bird events	Training split and mAP50 evidence in Table S3	Architecture identity is reported separately from statistical analysis
Species classification	Locally adapted BirdNET	BirdNET v2.4-derived	Regional species identity and confidence	Training and local test evidence in Table S3	Shared multi-species accuracy is not Koel-specific
Statistical environment	R	4.5.2; aarch64-apple-darwin20	Data assembly, modelling, prediction and summaries	Archived software-version record	RNG: Mersenne-Twister / Inversion / Rejection
Occupancy modelling	spOccupancy	0.8.0	tPGOcc weekly opportunity and daily detectability models	Archived software-version record	Four-chain model fits
Custom Bayesian models	cmdstanr / CmdStan	0.8.0 / 2.38.0	Daily joint hurdle and hourly calling-density models	Compiled Stan-model records	Apple clang 17.0.0 in final reconstruction environment
Posterior and model comparison	posterior / loo	1.6.1 / 2.9.0	R-hat, effective sample sizes, ELPD and posterior summaries	Archived software-version record	Complete held-station histories were the transfer scoring unit
Data processing and consistency checks	data.table / digest / reformulas	1.18.2.1 / 0.6.39 / 0.4.4	Tabular processing, file identification and formula handling	Archived software-version record	Model formula records and input-file identifiers were retained
Spatial processing	sf / terra	1.1.0 / 1.9.1	Projected geometry, HEX operations and raster handling	sf version archived; terra verified in final environment	Metric operations used EPSG:4547
Figures	ggplot2 / patchwork / scales	4.0.2 / 1.3.2 / 1.4.0	Supplementary figures and layout	Final reconstruction environment	Helvetica was the common publication font
Raster covariates	Google Earth Engine	Cloud service; products accessed July 2026	Dynamic World, surface water, SRTM and WorldCover summaries	Dataset identifiers and access windows in Table S7	Raster reduction used circular neighbourhoods
OpenStreetMap processing	osmium-tool / libosmium	1.19.0 / 2.23.0	Extraction of roads, POIs and functional zones from the dated PBF snapshot	Software-version check and source details in Table S7	Latest object edit in the snapshot: 30 March 2026
Note. The R and core package versions are preserved in software-version records archived with the model fits. Current geospatial and plotting versions are recorded as the final reconstruction snapshot and do not alter completed posterior estimates.	Note. The R and core package versions are preserved in archived runtime contracts generated with the model fits. Current geospatial and plotting versions are recorded as the final reconstruction snapshot and do not alter completed posterior estimates.	Note. The R and core package versions are preserved in archived runtime contracts generated with the model fits. Current geospatial and plotting versions are recorded as the final reconstruction snapshot and do not alter completed posterior estimates.	Note. The R and core package versions are preserved in archived runtime contracts generated with the model fits. Current geospatial and plotting versions are recorded as the final reconstruction snapshot and do not alter completed posterior estimates.	Note. The R and core package versions are preserved in archived runtime contracts generated with the model fits. Current geospatial and plotting versions are recorded as the final reconstruction snapshot and do not alter completed posterior estimates.	Note. The R and core package versions are preserved in archived runtime contracts generated with the model fits. Current geospatial and plotting versions are recorded as the final reconstruction snapshot and do not alter completed posterior estimates.

### Sheet: B Model settings
Table S17B. Model settings, random seeds and diagnostic criteria	Table S17B. Model-family settings, seeds and diagnostic gates	Table S17B. Model-family settings, seeds and diagnostic gates	Table S17B. Model-family settings, seeds and diagnostic gates	Table S17B. Model-family settings, seeds and diagnostic gates	Table S17B. Model-family settings, seeds and diagnostic gates	Table S17B. Model-family settings, seeds and diagnostic gates	Table S17B. Model-family settings, seeds and diagnostic gates
Preliminary test fits checked that models could run and were excluded from inference. The settings below describe the final and confirmatory fits used in S2–S8.	Smoke fits reduced computational risk but did not enter inference. Settings below describe the retained formal or confirmatory profiles used in S2-S8.	Smoke fits reduced computational risk but did not enter inference. Settings below describe the retained formal or confirmatory profiles used in S2-S8.	Smoke fits reduced computational risk but did not enter inference. Settings below describe the retained formal or confirmatory profiles used in S2-S8.	Smoke fits reduced computational risk but did not enter inference. Settings below describe the retained formal or confirmatory profiles used in S2-S8.	Smoke fits reduced computational risk but did not enter inference. Settings below describe the retained formal or confirmatory profiles used in S2-S8.	Smoke fits reduced computational risk but did not enter inference. Settings below describe the retained formal or confirmatory profiles used in S2-S8.	Smoke fits reduced computational risk but did not enter inference. Settings below describe the retained formal or confirmatory profiles used in S2-S8.
Model family	Engine	Prior summary	Sampling settings	Seed schedule	Posterior integration and validation	Diagnostic criteria	Retained role
Daily detection model	spOccupancy tPGOcc	Standardised coefficients: Normal(mean 0, variance 2.25; SD 1.5); detection-site variance: inverse-Gamma(2, 1)	Final fits: 4 chains × 50,000 iterations; 20,000 burn-in; thin 20. Repeated cross-validation fits: 4 × 30,000; 10,000 burn-in; thin 20	Base 2026072401 with deterministic model/fold offsets	Five whole-station folds; 500 score draws; 20 random-effect integration draws	Clean: R-hat ≤1.05 and bulk/tail ESS ≥400; qualified: R-hat ≤1.10 and ESS ≥200	Dlogfrog_noinsect retained
Potential-host and Koel occupancy	spOccupancy tPGOcc	Occurrence and detection coefficients: Normal(mean 0, variance 2.25; SD 1.5); detection variance: inverse-Gamma(2, 1); occurrence variance also inverse-Gamma(2, 1) when present	Full-data Koel, corvid and laughingthrush fits: 4 × 30,000 iterations; 10,000 burn-in; thin 20. Retained sturnid host refit: 4 × 60,000 iterations; 20,000 burn-in; thin 20.	Stable seed generated from stage, response, model, fold and sampled surface	Training-fold scaling; host models refitted inside each fold	Same clean/qualified diagnostic criteria as the detection model	Host formulae fixed before Koel transfer tests
H4 P0 transfer and scale tests	spOccupancy tPGOcc	Same occupancy priors as above	Whole-station validation: 4 × 60,000 iterations; 20,000 burn-in; thin 20; 8,000 pooled draws per fit.	Base 20260725 plus deterministic scale/fold/model offsets	M=3 independently sampled host-opportunity surfaces; equal weights; five folds; 500 score draws; 9,999 Moran permutations	All 85 expected retained fits clean or qualified	Primary model: 250-m coordinate-free three-host block
Host-informed daily joint model	Custom CmdStan marginal hurdle likelihood	Opportunity/detection: Normal(0, 2.25); density intercept: Normal(-4, 3); other density terms: Normal(0, 2); random-effect SD: half-Normal(0, 1); log dispersion: Normal(log 50, 1.5)	4 chains; 750 warm-up + 750 sampling per chain; adapt_delta 0.95; max treedepth 12	Base 464026 with surface/fold/model offsets	M=3; equal posterior contribution; complete site-week likelihoods; 300 score and 50 random-effect draws	R-hat ≤1.01; bulk ESS ≥400; no divergences or treedepth hits	HEQZ host-informed density retained; season-only sensitivity
Modular hourly calling density	Custom CmdStan positive-day beta-binomial	Intercept: Normal(-4, 2.5); slopes: Normal(0, 1.25); day SD: half-Normal(0, 1); log dispersion: Normal(log 50, 1.5)	4 chains; 1,000 warm-up + 1,000 sampling per chain; adapt_delta 0.95; max treedepth 12	Base 470026 with model/fold offsets	All recorded hours on positive days retained, including zero-count hours; whole-station validation	R-hat ≤1.01; no divergences or treedepth hits	D1 annual + cyclic-hour structure retained
Confirmatory integrated hourly check	Custom CmdStan integrated likelihood	Opportunity/detection: Normal(0, 2.25); hourly intercept: Normal(-4, 3); hourly slopes: Normal(0, 1.25); SDs: half-Normal(0, 1); log dispersion: Normal(log 50, 1.5)	4 chains; 1,000 warm-up + 1,000 sampling per chain; adapt_delta 0.95; max treedepth 12	Base 471026 with sampled-surface offsets	Confirmatory common-parameter shift check against modular fit	R-hat ≤1.01; no divergences or treedepth hits; maximum shift checked in posterior-SD units	Confirmed the modular composition; not used to reopen model selection
Final host-informed hourly exposure	D1H cut-posterior composition	Hourly priors as above; equal-scale host effect inherited from the daily HEQZ model	Three sampled-surface Koel fits, each 4 chains with 1,000 warm-up + 1,000 sampling iterations	475027 + sampled-surface offset; deterministic posterior-row schedule	100 draws per sampled surface; 300 draw-by-draw combinations for ψ, p, calling density and sampled-minute exposure	R-hat ≤1.01; no divergences or treedepth hits	Completed posteriors only; no incomplete direct host-by-hour fit
City prediction, AOA and planning summaries	Spatial processing and posterior summaries in R	No additional model priors	No refitting after the final posterior draw-selection schedules were fixed	Stage-specific deterministic seeds recorded in the analysis files	Fixed 13,714-cell grid; 52 weeks; 600 draws for weekly ψ; 300 for exposure/urban summaries; AOA thresholds from leave-one-site-out dissimilarity	Checks of finite values, row counts, support classes and expected output files	Interpretation tiers filter reporting; they do not rescale predictions
Note. For spOccupancy, Normal(0, 2.25) specifies variance 2.25 (SD 1.5); Stan Normal(a, b) specifies SD b. Occupancy iterations are per chain before burn-in and thinning. Formulae were fixed before confirmatory spatial validation.	Note. Normal(a, b) uses mean a and standard deviation b. The occupancy engine counts iterations differently from Stan: the table reports total sampler iterations per chain before burn-in and thinning. Formulae were frozen before confirmatory spatial validation.	Note. Normal(a, b) uses mean a and standard deviation b. The occupancy engine counts iterations differently from Stan: the table reports total sampler iterations per chain before burn-in and thinning. Formulae were frozen before confirmatory spatial validation.	Note. Normal(a, b) uses mean a and standard deviation b. The occupancy engine counts iterations differently from Stan: the table reports total sampler iterations per chain before burn-in and thinning. Formulae were frozen before confirmatory spatial validation.	Note. Normal(a, b) uses mean a and standard deviation b. The occupancy engine counts iterations differently from Stan: the table reports total sampler iterations per chain before burn-in and thinning. Formulae were frozen before confirmatory spatial validation.	Note. Normal(a, b) uses mean a and standard deviation b. The occupancy engine counts iterations differently from Stan: the table reports total sampler iterations per chain before burn-in and thinning. Formulae were frozen before confirmatory spatial validation.	Note. Normal(a, b) uses mean a and standard deviation b. The occupancy engine counts iterations differently from Stan: the table reports total sampler iterations per chain before burn-in and thinning. Formulae were frozen before confirmatory spatial validation.	Note. Normal(a, b) uses mean a and standard deviation b. The occupancy engine counts iterations differently from Stan: the table reports total sampler iterations per chain before burn-in and thinning. Formulae were frozen before confirmatory spatial validation.

### Sheet: C Provenance and availability
Table S17C. Analysis steps, reproducibility checks and supporting materials	Table S17C. Frozen analytical identities, provenance checks and archive content	Table S17C. Frozen analytical identities, provenance checks and archive content	Table S17C. Frozen analytical identities, provenance checks and archive content	Table S17C. Frozen analytical identities, provenance checks and archive content	Table S17C. Frozen analytical identities, provenance checks and archive content
Model codes identify the analyses described in Supplementary Methods S2–S8.	Checksums are shortened SHA-256 identifiers for reading. Full hashes remain in the machine-readable phase registries and output manifests. No workstation path is included in this table.	Checksums are shortened SHA-256 identifiers for reading. Full hashes remain in the machine-readable phase registries and output manifests. No workstation path is included in this table.	Checksums are shortened SHA-256 identifiers for reading. Full hashes remain in the machine-readable phase registries and output manifests. No workstation path is included in this table.	Checksums are shortened SHA-256 identifiers for reading. Full hashes remain in the machine-readable phase registries and output manifests. No workstation path is included in this table.	Checksums are shortened SHA-256 identifiers for reading. Full hashes remain in the machine-readable phase registries and output manifests. No workstation path is included in this table.
Analytical stage	Dataset or model used	Related supplementary material	Reproducibility checks	Supporting files and summaries	Interpretation and access
Effort-confirmed response	Effort-confirmed daily detection histories; 9,912 station-days and 1,500 station-weeks	Supplementary Data 2	Array dimensions, effort rules, missingness and count reconciliation	Processed response table and count-reconciliation records	Raw recordings remain primary media; analytical histories are the reproducible model input
Detection model	Dlogfrog_noinsect: effort + anthropogenic-event rate + frog-event rate + detection-site intercept	Supplementary Data 4–5	Model formulae, fivefold prediction scores, repeated-fit diagnostics and model-selection records	Model formulae, fold scores, diagnostics and fitted-model summaries	Observation model; not an ecological occurrence formula
Host and Koel opportunity	Selected host models; H4 P0 coordinate-free three-host model at 250 m	Supplementary Data 8–10	Training-fold scaling, M=3 host draws and held-station prediction scores	Formulae, folds, host-draw schedule, diagnostics and posterior summaries	Host terms are predictive acoustic opportunities, not confirmed brood-host use
Daily joint ψ-p-density model	HEQZ host-informed joint hurdle model	Supplementary Data 11	Records of the three sampled host surfaces, MCMC diagnostics for full-data and cross-validation fits, and station-week prediction scores	Stan code, data dictionaries, draw schedule, diagnostics and coefficient summaries	Density is conditional positive-minute concentration, not abundance or sound pressure
Hourly density and exposure	D1 cyclic-hour model, integrated check and D1H host-informed composition	Supplementary Data 11–12	Whole-station validation, parameter-shift checks, draw-by-draw composition and output-file checks	Stan code, hourly summaries, exposure summaries and diagnostics	Sampled-minute acoustic exposure is not a direct human-exposure dose
City prediction and statistical support	13,714 reporting HEXes; H4 P0 weekly ψ; Prediction Interpretation Domain (PID) and seven-variable AOA	Supplementary Data 13–14	Row-count, finite-value, prediction-support and interpretation-tier checks	HEX-week summaries, support classes and AOA calculation details	Monitoring gaps are unsupported environments, not low-activity areas
Urban overlap	Dated OSM snapshot; six POI classes and three functional-zone classes	Supplementary Data 15	Source identity, geometry validity, deduplication, containment and overlap-area checks	Deduplicated POIs, functional-zone overlaps and posterior group summaries	Mapped co-location does not measure human presence, loudness or disturbance
Future PAM design	Coverage Expansion and Prediction Validation routes	Supplementary Data 16	Candidate eligibility, spacing, sequential gain, uncertainty and nested deployment-size checks	Candidate sequences, selection methods and deployment-size summaries	Final deployment still requires access, safety, permissions and micro-site checks
Public source data	Earth Engine products and OpenStreetMap snapshot	Supplementary Data 7 and 15	Dataset identifiers, access dates, coordinate reference systems, processing steps and quality checks	Source citations and derived summaries	Redistribution follows each provider's licence
Monitoring coordinates	31 stations	Supplementary Data 1	Station ID and fold linkage checked	Included in the Supplementary workbook	No additional coordinate-precision restriction is applied
Public repository	Analysis code, de-identified inputs and selected outputs	https://github.com/Fly-Carrot/urban-koel-acoustic-planning	Released files and access conditions are described in the repository documentation	R and Stan code, model inputs, selected posterior draws and numerical summaries	Raw recordings, precise coordinates, model weights and source rasters are not included in the public repository
Note. This table summarises the models, supporting materials and reproducibility checks for each analysis. Public access to data and code is described in the main manuscript.	Note. The journal requires a Data Availability Statement. The table defines the deposit contents without inventing a repository accession before the versioned archive is deposited.	Note. The journal requires a Data Availability Statement. The table defines the deposit contents without inventing a repository accession before the versioned archive is deposited.	Note. The journal requires a Data Availability Statement. The table defines the deposit contents without inventing a repository accession before the versioned archive is deposited.	Note. The journal requires a Data Availability Statement. The table defines the deposit contents without inventing a repository accession before the versioned archive is deposited.	Note. The journal requires a Data Availability Statement. The table defines the deposit contents without inventing a repository accession before the versioned archive is deposited.
